# Inferring Protein Variant Impacts Across Contexts

**DOI:** 10.64898/2026.08.18.745369

**Authors:** Alireza Rasoulzadeh, Vignesh Senguttuvan, Warren van Loggerenberg, Richard Border, Frederick P. Roth

**Affiliations:** Department of Computational and Systems Biology, School of Medicine, University of Pittsburgh, 3396 Fifth Avenue, 10th floor, Pittsburgh, PA 15213, United States; Ray and Stephanie Lane Computational Biology Department, School of Computer Science, Carnegie Mellon University, Pittsburgh, PA 15213, United States

## Abstract

Multiplexed assays of variant effects (MAVEs) measure the functional impact of many protein sequence variants in parallel, potentially covering all possible single amino acid substitutions. Unlike current computational variant effect predictors, MAVEs can reveal the effects of variants under different genetic and environmental contexts. However, whereas the space of possible contexts is effectively infinite, ‘contextual’ MAVE studies are limited by finite experimental budgets. To maximize coverage across contexts, one strategy is to carry out sub-saturation contextual MAVEs and then fill in the gaps via imputation. Here we categorize and compare different imputation challenges, explore a collection of multi-context imputation solutions (including linear mixed-effects models, random forests, and autoencoders), and provide insight into how best to proceed in any given imputation task. We find that which method is optimal depends on the imputation task and on how densely the contexts have been measured, with more flexible models excelling when measurements are plentiful and the simplest models proving most reliable when measurements are sparse. However, the simplest models, though well suited to imputing scores where variants have been measured in the source context, cannot impute scores where variants were not measured in either context. This proves to be a major limitation when both maps are sparsely measured. We provide a conceptual framework and an initial evaluation of multi-context imputation methods that can extend the scope of large-scale studies of context-dependent variant effects.
