## Supplementary material for "Inferring Protein Variant Impacts Across Contexts": upplemental Information: nodouble_model_rate_completeness.csv

dataset	loss_type	model	rate	observed_rows	expected_rows	completeness_fraction
no_double	regression_test	single_ae	10	2800	2800	1.0
no_double	regression_test	single_ae	40	2800	2800	1.0
no_double	regression_test	single_ae	80	2800	2800	1.0
no_double	regression_test	single_ae	99	2800	2800	1.0
no_double	regression_test	single_ae	999	2800	2800	1.0
no_double	regression_test	dual_ae	10	2800	2800	1.0
no_double	regression_test	dual_ae	40	2800	2800	1.0
no_double	regression_test	dual_ae	80	2800	2800	1.0
no_double	regression_test	dual_ae	99	2800	2800	1.0
no_double	regression_test	dual_ae	999	2800	2800	1.0
no_double	regression_test	mice	10	2800	2800	1.0
no_double	regression_test	mice	40	2800	2800	1.0
no_double	regression_test	mice	80	2800	2800	1.0
no_double	regression_test	mice	99	2800	2800	1.0
no_double	regression_test	mice	999	2797	2800	0.9989285714285714
no_double	regression_test	mice_rf	10	2800	2800	1.0
no_double	regression_test	mice_rf	40	2800	2800	1.0
no_double	regression_test	mice_rf	80	2800	2800	1.0
no_double	regression_test	mice_rf	99	2800	2800	1.0
no_double	regression_test	mice_rf	999	2800	2800	1.0
no_double	regression_test	basic_linear	10	2800	2800	1.0
no_double	regression_test	basic_linear	40	2800	2800	1.0
no_double	regression_test	basic_linear	80	2800	2800	1.0
no_double	regression_test	basic_linear	99	2800	2800	1.0
no_double	regression_test	basic_linear	999	2800	2800	1.0
no_double	regression_test	oneparam_linear	10	2800	2800	1.0
no_double	regression_test	oneparam_linear	40	2800	2800	1.0
no_double	regression_test	oneparam_linear	80	2800	2800	1.0
no_double	regression_test	oneparam_linear	99	2800	2800	1.0
no_double	regression_test	oneparam_linear	999	2800	2800	1.0
no_double	regression_test	full_interaction_linear	10	2800	2800	1.0
no_double	regression_test	full_interaction_linear	40	2800	2800	1.0
no_double	regression_test	full_interaction_linear	80	2800	2800	1.0
no_double	regression_test	full_interaction_linear	99	2800	2800	1.0
no_double	regression_test	full_interaction_linear	999	1209	2800	0.4317857142857143
no_double	regression_test	mixed_random	10	2800	2800	1.0
no_double	regression_test	mixed_random	40	2800	2800	1.0
no_double	regression_test	mixed_random	80	2800	2800	1.0
no_double	regression_test	mixed_random	99	2800	2800	1.0
no_double	regression_test	mixed_random	999	0	2800	0.0
no_double	regression_test	full_interaction_mixed	10	2800	2800	1.0
no_double	regression_test	full_interaction_mixed	40	2800	2800	1.0
no_double	regression_test	full_interaction_mixed	80	2800	2800	1.0
no_double	regression_test	full_interaction_mixed	99	2800	2800	1.0
no_double	regression_test	full_interaction_mixed	999	1148	2800	0.41
no_double	regression_test	col_mean	10	2800	2800	1.0
no_double	regression_test	col_mean	40	2800	2800	1.0
no_double	regression_test	col_mean	80	2800	2800	1.0
no_double	regression_test	col_mean	99	2800	2800	1.0
no_double	regression_test	col_mean	999	2800	2800	1.0
