## Supplementary material for "Inferring Protein Variant Impacts Across Contexts": upplemental Information: pairwise_mwu_double_missing.csv

dataset	loss_type	rate	model_a	method_a	model_b	method_b	n_splits_a	n_splits_b	mean_rmse_a	mean_rmse_b	mean_diff_a_minus_b	median_rmse_a	median_rmse_b	median_diff_a_minus_b	U	p_raw	p_bonferroni	significant_0_05	better_model_by_mean	analysis_unit	correction_method	correction_family	family_size
regular	double_missing	10	col_mean	Column Mean	dual_ae	DualAE	50	50	0.40817715717559444	0.3856061014808324	0.022571055694762032	0.40848646349312534	0.38571522203420616	0.022771241458919178	2445.0	1.8005651055483947e-16	1.800565105548395e-15	True	dual_ae	cell_pooled_rmse_per_split	bonferroni	regular:double_missing:rate=10:headline_model_pairs	10
regular	double_missing	10	col_mean	Column Mean	mice	MICE-PMM	50	50	0.40817715717559444	0.5825568586583352	-0.17437970148274073	0.40848646349312534	0.5819752780293239	-0.17348881453619858	0.0	7.066071930388932e-18	7.066071930388932e-17	True	col_mean	cell_pooled_rmse_per_split	bonferroni	regular:double_missing:rate=10:headline_model_pairs	10
regular	double_missing	10	col_mean	Column Mean	mice_rf	MICE-RF	50	50	0.40817715717559444	0.4820547834609616	-0.07387762628536715	0.40848646349312534	0.48187221270532976	-0.07338574921220442	0.0	7.066071930388932e-18	7.066071930388932e-17	True	col_mean	cell_pooled_rmse_per_split	bonferroni	regular:double_missing:rate=10:headline_model_pairs	10
regular	double_missing	10	col_mean	Column Mean	single_ae	SingleAE	50	50	0.40817715717559444	0.4008117798641729	0.0073653773114215615	0.40848646349312534	0.4007157410740582	0.007770722419067122	1854.0	3.1766246594958266e-05	0.00031766246594958265	True	single_ae	cell_pooled_rmse_per_split	bonferroni	regular:double_missing:rate=10:headline_model_pairs	10
regular	double_missing	10	dual_ae	DualAE	mice	MICE-PMM	50	50	0.3856061014808324	0.5825568586583352	-0.19695075717750277	0.38571522203420616	0.5819752780293239	-0.19626005599511775	0.0	7.066071930388932e-18	7.066071930388932e-17	True	dual_ae	cell_pooled_rmse_per_split	bonferroni	regular:double_missing:rate=10:headline_model_pairs	10
regular	double_missing	10	dual_ae	DualAE	mice_rf	MICE-RF	50	50	0.3856061014808324	0.4820547834609616	-0.09644868198012918	0.38571522203420616	0.48187221270532976	-0.0961569906711236	0.0	7.066071930388932e-18	7.066071930388932e-17	True	dual_ae	cell_pooled_rmse_per_split	bonferroni	regular:double_missing:rate=10:headline_model_pairs	10
regular	double_missing	10	dual_ae	DualAE	single_ae	SingleAE	50	50	0.3856061014808324	0.4008117798641729	-0.01520567838334047	0.38571522203420616	0.4007157410740582	-0.015000519039852056	210.0	7.714990690467322e-13	7.714990690467322e-12	True	dual_ae	cell_pooled_rmse_per_split	bonferroni	regular:double_missing:rate=10:headline_model_pairs	10
regular	double_missing	10	mice	MICE-PMM	mice_rf	MICE-RF	50	50	0.5825568586583352	0.4820547834609616	0.10050207519737359	0.5819752780293239	0.48187221270532976	0.10010306532399416	2500.0	7.066071930388932e-18	7.066071930388932e-17	True	mice_rf	cell_pooled_rmse_per_split	bonferroni	regular:double_missing:rate=10:headline_model_pairs	10
regular	double_missing	10	mice	MICE-PMM	single_ae	SingleAE	50	50	0.5825568586583352	0.4008117798641729	0.1817450787941623	0.5819752780293239	0.4007157410740582	0.1812595369552657	2500.0	7.066071930388932e-18	7.066071930388932e-17	True	single_ae	cell_pooled_rmse_per_split	bonferroni	regular:double_missing:rate=10:headline_model_pairs	10
regular	double_missing	10	mice_rf	MICE-RF	single_ae	SingleAE	50	50	0.4820547834609616	0.4008117798641729	0.08124300359678871	0.48187221270532976	0.4007157410740582	0.08115647163127154	2500.0	7.066071930388932e-18	7.066071930388932e-17	True	single_ae	cell_pooled_rmse_per_split	bonferroni	regular:double_missing:rate=10:headline_model_pairs	10
regular	double_missing	20	col_mean	Column Mean	dual_ae	DualAE	50	50	0.3884472829204793	0.3633365425487608	0.02511074037171851	0.3891390298191042	0.3636049520351025	0.025534077784001685	2500.0	7.066071930388932e-18	7.066071930388932e-17	True	dual_ae	cell_pooled_rmse_per_split	bonferroni	regular:double_missing:rate=20:headline_model_pairs	10
regular	double_missing	20	col_mean	Column Mean	mice	MICE-PMM	50	50	0.3884472829204793	0.5663586028519627	-0.1779113199314834	0.3891390298191042	0.5668863712741582	-0.177747341455054	0.0	7.066071930388932e-18	7.066071930388932e-17	True	col_mean	cell_pooled_rmse_per_split	bonferroni	regular:double_missing:rate=20:headline_model_pairs	10
regular	double_missing	20	col_mean	Column Mean	mice_rf	MICE-RF	50	50	0.3884472829204793	0.4646174920016906	-0.0761702090812113	0.3891390298191042	0.46468338529694486	-0.07554435547784066	0.0	7.066071930388932e-18	7.066071930388932e-17	True	col_mean	cell_pooled_rmse_per_split	bonferroni	regular:double_missing:rate=20:headline_model_pairs	10
regular	double_missing	20	col_mean	Column Mean	single_ae	SingleAE	50	50	0.3884472829204793	0.3824454039636765	0.00600187895680282	0.3891390298191042	0.3830166522128525	0.006122377606251672	2047.0	3.998283964298184e-08	3.9982839642981846e-07	True	single_ae	cell_pooled_rmse_per_split	bonferroni	regular:double_missing:rate=20:headline_model_pairs	10
regular	double_missing	20	dual_ae	DualAE	mice	MICE-PMM	50	50	0.3633365425487608	0.5663586028519627	-0.2030220603032019	0.3636049520351025	0.5668863712741582	-0.20328141923905568	0.0	7.066071930388932e-18	7.066071930388932e-17	True	dual_ae	cell_pooled_rmse_per_split	bonferroni	regular:double_missing:rate=20:headline_model_pairs	10
regular	double_missing	20	dual_ae	DualAE	mice_rf	MICE-RF	50	50	0.3633365425487608	0.4646174920016906	-0.10128094945292981	0.3636049520351025	0.46468338529694486	-0.10107843326184235	0.0	7.066071930388932e-18	7.066071930388932e-17	True	dual_ae	cell_pooled_rmse_per_split	bonferroni	regular:double_missing:rate=20:headline_model_pairs	10
regular	double_missing	20	dual_ae	DualAE	single_ae	SingleAE	50	50	0.3633365425487608	0.3824454039636765	-0.01910886141491569	0.3636049520351025	0.3830166522128525	-0.019411700177750013	0.0	7.066071930388932e-18	7.066071930388932e-17	True	dual_ae	cell_pooled_rmse_per_split	bonferroni	regular:double_missing:rate=20:headline_model_pairs	10
regular	double_missing	20	mice	MICE-PMM	mice_rf	MICE-RF	50	50	0.5663586028519627	0.4646174920016906	0.1017411108502721	0.5668863712741582	0.46468338529694486	0.10220298597721333	2500.0	7.066071930388932e-18	7.066071930388932e-17	True	mice_rf	cell_pooled_rmse_per_split	bonferroni	regular:double_missing:rate=20:headline_model_pairs	10
regular	double_missing	20	mice	MICE-PMM	single_ae	SingleAE	50	50	0.5663586028519627	0.3824454039636765	0.18391319888828622	0.5668863712741582	0.3830166522128525	0.18386971906130567	2500.0	7.066071930388932e-18	7.066071930388932e-17	True	single_ae	cell_pooled_rmse_per_split	bonferroni	regular:double_missing:rate=20:headline_model_pairs	10
regular	double_missing	20	mice_rf	MICE-RF	single_ae	SingleAE	50	50	0.4646174920016906	0.3824454039636765	0.08217208803801412	0.46468338529694486	0.3830166522128525	0.08166673308409234	2500.0	7.066071930388932e-18	7.066071930388932e-17	True	single_ae	cell_pooled_rmse_per_split	bonferroni	regular:double_missing:rate=20:headline_model_pairs	10
regular	double_missing	40	col_mean	Column Mean	dual_ae	DualAE	50	50	0.37980365646288866	0.3546493500037677	0.02515430645912098	0.37967887565334807	0.35484293979440723	0.02483593585894084	2500.0	7.066071930388932e-18	7.066071930388932e-17	True	dual_ae	cell_pooled_rmse_per_split	bonferroni	regular:double_missing:rate=40:headline_model_pairs	10
regular	double_missing	40	col_mean	Column Mean	mice	MICE-PMM	50	50	0.37980365646288866	0.5549309953633359	-0.17512733890044724	0.37967887565334807	0.5551010444784272	-0.17542216882507916	0.0	7.066071930388932e-18	7.066071930388932e-17	True	col_mean	cell_pooled_rmse_per_split	bonferroni	regular:double_missing:rate=40:headline_model_pairs	10
regular	double_missing	40	col_mean	Column Mean	mice_rf	MICE-RF	50	50	0.37980365646288866	0.4549687545160354	-0.07516509805314675	0.37967887565334807	0.45452136830351664	-0.07484249265016857	0.0	7.066071930388932e-18	7.066071930388932e-17	True	col_mean	cell_pooled_rmse_per_split	bonferroni	regular:double_missing:rate=40:headline_model_pairs	10
regular	double_missing	40	col_mean	Column Mean	single_ae	SingleAE	50	50	0.37980365646288866	0.38937992958064344	-0.009576273117754774	0.37967887565334807	0.38973650139630356	-0.01005762574295549	14.0	1.6329567403278103e-17	1.6329567403278102e-16	True	col_mean	cell_pooled_rmse_per_split	bonferroni	regular:double_missing:rate=40:headline_model_pairs	10
regular	double_missing	40	dual_ae	DualAE	mice	MICE-PMM	50	50	0.3546493500037677	0.5549309953633359	-0.20028164535956822	0.35484293979440723	0.5551010444784272	-0.20025810468402	0.0	7.066071930388932e-18	7.066071930388932e-17	True	dual_ae	cell_pooled_rmse_per_split	bonferroni	regular:double_missing:rate=40:headline_model_pairs	10
regular	double_missing	40	dual_ae	DualAE	mice_rf	MICE-RF	50	50	0.3546493500037677	0.4549687545160354	-0.10031940451226773	0.35484293979440723	0.45452136830351664	-0.0996784285091094	0.0	7.066071930388932e-18	7.066071930388932e-17	True	dual_ae	cell_pooled_rmse_per_split	bonferroni	regular:double_missing:rate=40:headline_model_pairs	10
regular	double_missing	40	dual_ae	DualAE	single_ae	SingleAE	50	50	0.3546493500037677	0.38937992958064344	-0.03473057957687575	0.35484293979440723	0.38973650139630356	-0.03489356160189633	0.0	7.066071930388932e-18	7.066071930388932e-17	True	dual_ae	cell_pooled_rmse_per_split	bonferroni	regular:double_missing:rate=40:headline_model_pairs	10
regular	double_missing	40	mice	MICE-PMM	mice_rf	MICE-RF	50	50	0.5549309953633359	0.4549687545160354	0.09996224084730049	0.5551010444784272	0.45452136830351664	0.10057967617491059	2500.0	7.066071930388932e-18	7.066071930388932e-17	True	mice_rf	cell_pooled_rmse_per_split	bonferroni	regular:double_missing:rate=40:headline_model_pairs	10
regular	double_missing	40	mice	MICE-PMM	single_ae	SingleAE	50	50	0.5549309953633359	0.38937992958064344	0.16555106578269246	0.5551010444784272	0.38973650139630356	0.16536454308212367	2500.0	7.066071930388932e-18	7.066071930388932e-17	True	single_ae	cell_pooled_rmse_per_split	bonferroni	regular:double_missing:rate=40:headline_model_pairs	10
regular	double_missing	40	mice_rf	MICE-RF	single_ae	SingleAE	50	50	0.4549687545160354	0.38937992958064344	0.06558882493539198	0.45452136830351664	0.38973650139630356	0.06478486690721308	2500.0	7.066071930388932e-18	7.066071930388932e-17	True	single_ae	cell_pooled_rmse_per_split	bonferroni	regular:double_missing:rate=40:headline_model_pairs	10
regular	double_missing	60	col_mean	Column Mean	dual_ae	DualAE	50	50	0.3851698984007691	0.36367386182525707	0.021496036575512023	0.38516363719828517	0.36360217203951106	0.021561465158774107	2500.0	7.066071930388932e-18	7.066071930388932e-17	True	dual_ae	cell_pooled_rmse_per_split	bonferroni	regular:double_missing:rate=60:headline_model_pairs	10
regular	double_missing	60	col_mean	Column Mean	mice	MICE-PMM	50	50	0.3851698984007691	0.5495384718935054	-0.16436857349273626	0.38516363719828517	0.5494933039075398	-0.16432966670925464	0.0	7.066071930388932e-18	7.066071930388932e-17	True	col_mean	cell_pooled_rmse_per_split	bonferroni	regular:double_missing:rate=60:headline_model_pairs	10
regular	double_missing	60	col_mean	Column Mean	mice_rf	MICE-RF	50	50	0.3851698984007691	0.4496053993668226	-0.0644355009660535	0.38516363719828517	0.44978700136405547	-0.0646233641657703	0.0	7.066071930388932e-18	7.066071930388932e-17	True	col_mean	cell_pooled_rmse_per_split	bonferroni	regular:double_missing:rate=60:headline_model_pairs	10
regular	double_missing	60	col_mean	Column Mean	single_ae	SingleAE	50	50	0.3851698984007691	0.43720523804607203	-0.052035339645302936	0.38516363719828517	0.43759973080977604	-0.052436093611490875	0.0	7.066071930388932e-18	7.066071930388932e-17	True	col_mean	cell_pooled_rmse_per_split	bonferroni	regular:double_missing:rate=60:headline_model_pairs	10
regular	double_missing	60	dual_ae	DualAE	mice	MICE-PMM	50	50	0.36367386182525707	0.5495384718935054	-0.18586461006824828	0.36360217203951106	0.5494933039075398	-0.18589113186802875	0.0	7.066071930388932e-18	7.066071930388932e-17	True	dual_ae	cell_pooled_rmse_per_split	bonferroni	regular:double_missing:rate=60:headline_model_pairs	10
regular	double_missing	60	dual_ae	DualAE	mice_rf	MICE-RF	50	50	0.36367386182525707	0.4496053993668226	-0.08593153754156552	0.36360217203951106	0.44978700136405547	-0.08618482932454441	0.0	7.066071930388932e-18	7.066071930388932e-17	True	dual_ae	cell_pooled_rmse_per_split	bonferroni	regular:double_missing:rate=60:headline_model_pairs	10
regular	double_missing	60	dual_ae	DualAE	single_ae	SingleAE	50	50	0.36367386182525707	0.43720523804607203	-0.07353137622081496	0.36360217203951106	0.43759973080977604	-0.07399755877026498	0.0	7.066071930388932e-18	7.066071930388932e-17	True	dual_ae	cell_pooled_rmse_per_split	bonferroni	regular:double_missing:rate=60:headline_model_pairs	10
regular	double_missing	60	mice	MICE-PMM	mice_rf	MICE-RF	50	50	0.5495384718935054	0.4496053993668226	0.09993307252668276	0.5494933039075398	0.44978700136405547	0.09970630254348434	2500.0	7.066071930388932e-18	7.066071930388932e-17	True	mice_rf	cell_pooled_rmse_per_split	bonferroni	regular:double_missing:rate=60:headline_model_pairs	10
regular	double_missing	60	mice	MICE-PMM	single_ae	SingleAE	50	50	0.5495384718935054	0.43720523804607203	0.11233323384743332	0.5494933039075398	0.43759973080977604	0.11189357309776377	2500.0	7.066071930388932e-18	7.066071930388932e-17	True	single_ae	cell_pooled_rmse_per_split	bonferroni	regular:double_missing:rate=60:headline_model_pairs	10
regular	double_missing	60	mice_rf	MICE-RF	single_ae	SingleAE	50	50	0.4496053993668226	0.43720523804607203	0.012400161320750558	0.44978700136405547	0.43759973080977604	0.012187270554279428	2500.0	7.066071930388932e-18	7.066071930388932e-17	True	single_ae	cell_pooled_rmse_per_split	bonferroni	regular:double_missing:rate=60:headline_model_pairs	10
regular	double_missing	80	col_mean	Column Mean	dual_ae	DualAE	50	50	0.41500776551611723	0.40437663844677146	0.01063112706934577	0.41500711482841857	0.4044558721824522	0.010551242645966352	2499.0	7.504054797180572e-18	7.504054797180572e-17	True	dual_ae	cell_pooled_rmse_per_split	bonferroni	regular:double_missing:rate=80:headline_model_pairs	10
regular	double_missing	80	col_mean	Column Mean	mice	MICE-PMM	50	50	0.41500776551611723	0.5487076739225409	-0.1336999084064237	0.41500711482841857	0.548822850330162	-0.13381573550174342	0.0	7.066071930388932e-18	7.066071930388932e-17	True	col_mean	cell_pooled_rmse_per_split	bonferroni	regular:double_missing:rate=80:headline_model_pairs	10
regular	double_missing	80	col_mean	Column Mean	mice_rf	MICE-RF	50	50	0.41500776551611723	0.44841426576786025	-0.03340650025174302	0.41500711482841857	0.4480618498317158	-0.03305473500329725	0.0	7.066071930388932e-18	7.066071930388932e-17	True	col_mean	cell_pooled_rmse_per_split	bonferroni	regular:double_missing:rate=80:headline_model_pairs	10
regular	double_missing	80	col_mean	Column Mean	single_ae	SingleAE	50	50	0.41500776551611723	0.5506425339851451	-0.13563476846902783	0.41500711482841857	0.5509830126219317	-0.13597589779351316	0.0	7.066071930388932e-18	7.066071930388932e-17	True	col_mean	cell_pooled_rmse_per_split	bonferroni	regular:double_missing:rate=80:headline_model_pairs	10
regular	double_missing	80	dual_ae	DualAE	mice	MICE-PMM	50	50	0.40437663844677146	0.5487076739225409	-0.14433103547576948	0.4044558721824522	0.548822850330162	-0.14436697814770977	0.0	7.066071930388932e-18	7.066071930388932e-17	True	dual_ae	cell_pooled_rmse_per_split	bonferroni	regular:double_missing:rate=80:headline_model_pairs	10
regular	double_missing	80	dual_ae	DualAE	mice_rf	MICE-RF	50	50	0.40437663844677146	0.44841426576786025	-0.04403762732108879	0.4044558721824522	0.4480618498317158	-0.043605977649263605	0.0	7.066071930388932e-18	7.066071930388932e-17	True	dual_ae	cell_pooled_rmse_per_split	bonferroni	regular:double_missing:rate=80:headline_model_pairs	10
regular	double_missing	80	dual_ae	DualAE	single_ae	SingleAE	50	50	0.40437663844677146	0.5506425339851451	-0.1462658955383736	0.4044558721824522	0.5509830126219317	-0.1465271404394795	0.0	7.066071930388932e-18	7.066071930388932e-17	True	dual_ae	cell_pooled_rmse_per_split	bonferroni	regular:double_missing:rate=80:headline_model_pairs	10
regular	double_missing	80	mice	MICE-PMM	mice_rf	MICE-RF	50	50	0.5487076739225409	0.44841426576786025	0.10029340815468069	0.548822850330162	0.4480618498317158	0.10076100049844616	2500.0	7.066071930388932e-18	7.066071930388932e-17	True	mice_rf	cell_pooled_rmse_per_split	bonferroni	regular:double_missing:rate=80:headline_model_pairs	10
regular	double_missing	80	mice	MICE-PMM	single_ae	SingleAE	50	50	0.5487076739225409	0.5506425339851451	-0.0019348600626041268	0.548822850330162	0.5509830126219317	-0.0021601622917697405	649.0	3.477014363658254e-05	0.00034770143636582543	True	mice	cell_pooled_rmse_per_split	bonferroni	regular:double_missing:rate=80:headline_model_pairs	10
regular	double_missing	80	mice_rf	MICE-RF	single_ae	SingleAE	50	50	0.44841426576786025	0.5506425339851451	-0.10222826821728481	0.4480618498317158	0.5509830126219317	-0.1029211627902159	0.0	7.066071930388932e-18	7.066071930388932e-17	True	mice_rf	cell_pooled_rmse_per_split	bonferroni	regular:double_missing:rate=80:headline_model_pairs	10
regular	double_missing	90	col_mean	Column Mean	dual_ae	DualAE	50	50	0.4500559238323345	0.46834785443533744	-0.018291930603002937	0.4497126088235788	0.4684439221792779	-0.01873131335569911	0.0	7.066071930388932e-18	7.066071930388932e-17	True	col_mean	cell_pooled_rmse_per_split	bonferroni	regular:double_missing:rate=90:headline_model_pairs	10
regular	double_missing	90	col_mean	Column Mean	mice	MICE-PMM	50	50	0.4500559238323345	0.5502360141284002	-0.10018009029606567	0.4497126088235788	0.550168529499915	-0.10045592067633624	0.0	7.066071930388932e-18	7.066071930388932e-17	True	col_mean	cell_pooled_rmse_per_split	bonferroni	regular:double_missing:rate=90:headline_model_pairs	10
regular	double_missing	90	col_mean	Column Mean	mice_rf	MICE-RF	50	50	0.4500559238323345	0.45560189313895605	-0.005545969306621545	0.4497126088235788	0.45581409133903206	-0.006101482515453283	294.0	4.486666614971876e-11	4.486666614971876e-10	True	col_mean	cell_pooled_rmse_per_split	bonferroni	regular:double_missing:rate=90:headline_model_pairs	10
regular	double_missing	90	col_mean	Column Mean	single_ae	SingleAE	50	50	0.4500559238323345	0.6059521934937586	-0.15589626966142411	0.4497126088235788	0.6060465689187359	-0.1563339600951571	0.0	7.066071930388932e-18	7.066071930388932e-17	True	col_mean	cell_pooled_rmse_per_split	bonferroni	regular:double_missing:rate=90:headline_model_pairs	10
regular	double_missing	90	dual_ae	DualAE	mice	MICE-PMM	50	50	0.46834785443533744	0.5502360141284002	-0.08188815969306273	0.4684439221792779	0.550168529499915	-0.08172460732063713	0.0	7.066071930388932e-18	7.066071930388932e-17	True	dual_ae	cell_pooled_rmse_per_split	bonferroni	regular:double_missing:rate=90:headline_model_pairs	10
regular	double_missing	90	dual_ae	DualAE	mice_rf	MICE-RF	50	50	0.46834785443533744	0.45560189313895605	0.012745961296381392	0.4684439221792779	0.45581409133903206	0.012629830840245826	2495.0	9.540342289434705e-18	9.540342289434705e-17	True	mice_rf	cell_pooled_rmse_per_split	bonferroni	regular:double_missing:rate=90:headline_model_pairs	10
regular	double_missing	90	dual_ae	DualAE	single_ae	SingleAE	50	50	0.46834785443533744	0.6059521934937586	-0.13760433905842118	0.4684439221792779	0.6060465689187359	-0.137602646739458	0.0	7.066071930388932e-18	7.066071930388932e-17	True	dual_ae	cell_pooled_rmse_per_split	bonferroni	regular:double_missing:rate=90:headline_model_pairs	10
regular	double_missing	90	mice	MICE-PMM	mice_rf	MICE-RF	50	50	0.5502360141284002	0.45560189313895605	0.09463412098944413	0.550168529499915	0.45581409133903206	0.09435443816088296	2500.0	7.066071930388932e-18	7.066071930388932e-17	True	mice_rf	cell_pooled_rmse_per_split	bonferroni	regular:double_missing:rate=90:headline_model_pairs	10
regular	double_missing	90	mice	MICE-PMM	single_ae	SingleAE	50	50	0.5502360141284002	0.6059521934937586	-0.05571617936535844	0.550168529499915	0.6060465689187359	-0.05587803941882086	0.0	7.066071930388932e-18	7.066071930388932e-17	True	mice	cell_pooled_rmse_per_split	bonferroni	regular:double_missing:rate=90:headline_model_pairs	10
regular	double_missing	90	mice_rf	MICE-RF	single_ae	SingleAE	50	50	0.45560189313895605	0.6059521934937586	-0.15035030035480257	0.45581409133903206	0.6060465689187359	-0.15023247757970382	0.0	7.066071930388932e-18	7.066071930388932e-17	True	mice_rf	cell_pooled_rmse_per_split	bonferroni	regular:double_missing:rate=90:headline_model_pairs	10
