## Supplementary material for "Inferring Protein Variant Impacts Across Contexts": upplemental Information: pairwise_mwu_within_map.csv

dataset	loss_type	rate	model_a	method_a	model_b	method_b	n_splits_a	n_splits_b	mean_rmse_a	mean_rmse_b	mean_diff_a_minus_b	median_rmse_a	median_rmse_b	median_diff_a_minus_b	U	p_raw	p_bonferroni	significant_0_05	better_model_by_mean	analysis_unit	correction_method	correction_family	family_size
regular	within_map	10	col_mean	Column Mean	knn	$k$NN-BLOSUM	50	50	0.3649157506496964	0.33885451714287135	0.026061233506825043	0.3652204631693552	0.33886072211168083	0.026359741057674357	2500.0	7.066071930388932e-18	7.066071930388932e-17	True	knn	cell_pooled_rmse_per_split	bonferroni	regular:within_map:rate=10:headline_model_pairs	10
regular	within_map	10	col_mean	Column Mean	mice_rf	MICE-RF	50	50	0.3649157506496964	0.366911850480409	-0.0019960998307125832	0.3652204631693552	0.3670821669260623	-0.0018617037567071337	847.0	0.005524203312047147	0.05524203312047147	False	col_mean	cell_pooled_rmse_per_split	bonferroni	regular:within_map:rate=10:headline_model_pairs	10
regular	within_map	10	col_mean	Column Mean	pca_k1	PCA (k = 1)	50	50	0.3649157506496964	0.32708831286417506	0.037827437785521334	0.3652204631693552	0.3275390168101636	0.03768144635919157	2500.0	7.066071930388932e-18	7.066071930388932e-17	True	pca_k1	cell_pooled_rmse_per_split	bonferroni	regular:within_map:rate=10:headline_model_pairs	10
regular	within_map	10	col_mean	Column Mean	single_ae	SingleAE	50	50	0.3649157506496964	0.3651119461813821	-0.00019619553168570558	0.3652204631693552	0.36501217785991763	0.0002082853094375614	1205.0	0.7590146502526539	1.0	False	col_mean	cell_pooled_rmse_per_split	bonferroni	regular:within_map:rate=10:headline_model_pairs	10
regular	within_map	10	knn	$k$NN-BLOSUM	mice_rf	MICE-RF	50	50	0.33885451714287135	0.366911850480409	-0.028057333337537627	0.33886072211168083	0.3670821669260623	-0.02822144481438149	0.0	7.066071930388932e-18	7.066071930388932e-17	True	knn	cell_pooled_rmse_per_split	bonferroni	regular:within_map:rate=10:headline_model_pairs	10
regular	within_map	10	knn	$k$NN-BLOSUM	pca_k1	PCA (k = 1)	50	50	0.33885451714287135	0.32708831286417506	0.01176620427869629	0.33886072211168083	0.3275390168101636	0.011321705301517215	2492.0	1.1416972005613525e-17	1.1416972005613526e-16	True	pca_k1	cell_pooled_rmse_per_split	bonferroni	regular:within_map:rate=10:headline_model_pairs	10
regular	within_map	10	knn	$k$NN-BLOSUM	single_ae	SingleAE	50	50	0.33885451714287135	0.3651119461813821	-0.02625742903851075	0.33886072211168083	0.36501217785991763	-0.026151455748236796	0.0	7.066071930388932e-18	7.066071930388932e-17	True	knn	cell_pooled_rmse_per_split	bonferroni	regular:within_map:rate=10:headline_model_pairs	10
regular	within_map	10	mice_rf	MICE-RF	pca_k1	PCA (k = 1)	50	50	0.366911850480409	0.32708831286417506	0.03982353761623392	0.3670821669260623	0.3275390168101636	0.039543150115898706	2500.0	7.066071930388932e-18	7.066071930388932e-17	True	pca_k1	cell_pooled_rmse_per_split	bonferroni	regular:within_map:rate=10:headline_model_pairs	10
regular	within_map	10	mice_rf	MICE-RF	single_ae	SingleAE	50	50	0.366911850480409	0.3651119461813821	0.0017999042990268777	0.3670821669260623	0.36501217785991763	0.002069989066144695	1581.0	0.02270231182139499	0.22702311821394988	False	single_ae	cell_pooled_rmse_per_split	bonferroni	regular:within_map:rate=10:headline_model_pairs	10
regular	within_map	10	pca_k1	PCA (k = 1)	single_ae	SingleAE	50	50	0.32708831286417506	0.3651119461813821	-0.03802363331720704	0.3275390168101636	0.36501217785991763	-0.03747316104975401	0.0	7.066071930388932e-18	7.066071930388932e-17	True	pca_k1	cell_pooled_rmse_per_split	bonferroni	regular:within_map:rate=10:headline_model_pairs	10
regular	within_map	20	col_mean	Column Mean	knn	$k$NN-BLOSUM	50	50	0.36516556050061255	0.34314104595649936	0.022024514544113194	0.3652090182146277	0.34320182998267734	0.02200718823195036	2500.0	7.066071930388932e-18	7.066071930388932e-17	True	knn	cell_pooled_rmse_per_split	bonferroni	regular:within_map:rate=20:headline_model_pairs	10
regular	within_map	20	col_mean	Column Mean	mice_rf	MICE-RF	50	50	0.36516556050061255	0.3672264087625593	-0.002060848261946746	0.3652090182146277	0.3674046930513055	-0.002195674836677819	625.0	1.6684209089918148e-05	0.00016684209089918146	True	col_mean	cell_pooled_rmse_per_split	bonferroni	regular:within_map:rate=20:headline_model_pairs	10
regular	within_map	20	col_mean	Column Mean	pca_k1	PCA (k = 1)	50	50	0.36516556050061255	0.32799682560949484	0.037168734891117716	0.3652090182146277	0.32795837758666335	0.03725064062796435	2500.0	7.066071930388932e-18	7.066071930388932e-17	True	pca_k1	cell_pooled_rmse_per_split	bonferroni	regular:within_map:rate=20:headline_model_pairs	10
regular	within_map	20	col_mean	Column Mean	single_ae	SingleAE	50	50	0.36516556050061255	0.36485627576230245	0.0003092847383101005	0.3652090182146277	0.36457981190147093	0.0006292063131567716	1367.0	0.42189959061886206	1.0	False	single_ae	cell_pooled_rmse_per_split	bonferroni	regular:within_map:rate=20:headline_model_pairs	10
regular	within_map	20	knn	$k$NN-BLOSUM	mice_rf	MICE-RF	50	50	0.34314104595649936	0.3672264087625593	-0.02408536280605994	0.34320182998267734	0.3674046930513055	-0.024202863068628178	0.0	7.066071930388932e-18	7.066071930388932e-17	True	knn	cell_pooled_rmse_per_split	bonferroni	regular:within_map:rate=20:headline_model_pairs	10
regular	within_map	20	knn	$k$NN-BLOSUM	pca_k1	PCA (k = 1)	50	50	0.34314104595649936	0.32799682560949484	0.015144220347004522	0.34320182998267734	0.32795837758666335	0.01524345239601399	2500.0	7.066071930388932e-18	7.066071930388932e-17	True	pca_k1	cell_pooled_rmse_per_split	bonferroni	regular:within_map:rate=20:headline_model_pairs	10
regular	within_map	20	knn	$k$NN-BLOSUM	single_ae	SingleAE	50	50	0.34314104595649936	0.36485627576230245	-0.021715229805803093	0.34320182998267734	0.36457981190147093	-0.021377981918793587	0.0	7.066071930388932e-18	7.066071930388932e-17	True	knn	cell_pooled_rmse_per_split	bonferroni	regular:within_map:rate=20:headline_model_pairs	10
regular	within_map	20	mice_rf	MICE-RF	pca_k1	PCA (k = 1)	50	50	0.3672264087625593	0.32799682560949484	0.03922958315306446	0.3674046930513055	0.32795837758666335	0.03944631546464217	2500.0	7.066071930388932e-18	7.066071930388932e-17	True	pca_k1	cell_pooled_rmse_per_split	bonferroni	regular:within_map:rate=20:headline_model_pairs	10
regular	within_map	20	mice_rf	MICE-RF	single_ae	SingleAE	50	50	0.3672264087625593	0.36485627576230245	0.0023701330002568466	0.3674046930513055	0.36457981190147093	0.0028248811498345905	1936.0	2.2930873584724625e-06	2.2930873584724625e-05	True	single_ae	cell_pooled_rmse_per_split	bonferroni	regular:within_map:rate=20:headline_model_pairs	10
regular	within_map	20	pca_k1	PCA (k = 1)	single_ae	SingleAE	50	50	0.32799682560949484	0.36485627576230245	-0.036859450152807616	0.32795837758666335	0.36457981190147093	-0.03662143431480758	0.0	7.066071930388932e-18	7.066071930388932e-17	True	pca_k1	cell_pooled_rmse_per_split	bonferroni	regular:within_map:rate=20:headline_model_pairs	10
regular	within_map	40	col_mean	Column Mean	knn	$k$NN-BLOSUM	50	50	0.3701533784800899	0.3516935003776533	0.0184598781024366	0.36998693994500836	0.3517706069395773	0.018216333005431073	2500.0	7.066071930388932e-18	7.066071930388932e-17	True	knn	cell_pooled_rmse_per_split	bonferroni	regular:within_map:rate=40:headline_model_pairs	10
regular	within_map	40	col_mean	Column Mean	mice_rf	MICE-RF	50	50	0.3701533784800899	0.3690271783918109	0.0011262000882790169	0.36998693994500836	0.3688807393518297	0.0011062005931786745	1760.0	0.0004440770362513889	0.004440770362513889	True	mice_rf	cell_pooled_rmse_per_split	bonferroni	regular:within_map:rate=40:headline_model_pairs	10
regular	within_map	40	col_mean	Column Mean	pca_k1	PCA (k = 1)	50	50	0.3701533784800899	0.3339704895295219	0.03618288895056798	0.36998693994500836	0.33383288478460604	0.03615405516040232	2500.0	7.066071930388932e-18	7.066071930388932e-17	True	pca_k1	cell_pooled_rmse_per_split	bonferroni	regular:within_map:rate=40:headline_model_pairs	10
regular	within_map	40	col_mean	Column Mean	single_ae	SingleAE	50	50	0.3701533784800899	0.3702733051089717	-0.00011992662888182792	0.36998693994500836	0.3704233013948882	-0.0004363614498798518	1206.0	0.7642678019983193	1.0	False	col_mean	cell_pooled_rmse_per_split	bonferroni	regular:within_map:rate=40:headline_model_pairs	10
regular	within_map	40	knn	$k$NN-BLOSUM	mice_rf	MICE-RF	50	50	0.3516935003776533	0.3690271783918109	-0.017333678014157583	0.3517706069395773	0.3688807393518297	-0.0171101324122524	0.0	7.066071930388932e-18	7.066071930388932e-17	True	knn	cell_pooled_rmse_per_split	bonferroni	regular:within_map:rate=40:headline_model_pairs	10
regular	within_map	40	knn	$k$NN-BLOSUM	pca_k1	PCA (k = 1)	50	50	0.3516935003776533	0.3339704895295219	0.017723010848131382	0.3517706069395773	0.33383288478460604	0.017937722154971247	2500.0	7.066071930388932e-18	7.066071930388932e-17	True	pca_k1	cell_pooled_rmse_per_split	bonferroni	regular:within_map:rate=40:headline_model_pairs	10
regular	within_map	40	knn	$k$NN-BLOSUM	single_ae	SingleAE	50	50	0.3516935003776533	0.3702733051089717	-0.018579804731318428	0.3517706069395773	0.3704233013948882	-0.018652694455310925	0.0	7.066071930388932e-18	7.066071930388932e-17	True	knn	cell_pooled_rmse_per_split	bonferroni	regular:within_map:rate=40:headline_model_pairs	10
regular	within_map	40	mice_rf	MICE-RF	pca_k1	PCA (k = 1)	50	50	0.3690271783918109	0.3339704895295219	0.035056688862288965	0.3688807393518297	0.33383288478460604	0.035047854567223646	2500.0	7.066071930388932e-18	7.066071930388932e-17	True	pca_k1	cell_pooled_rmse_per_split	bonferroni	regular:within_map:rate=40:headline_model_pairs	10
regular	within_map	40	mice_rf	MICE-RF	single_ae	SingleAE	50	50	0.3690271783918109	0.3702733051089717	-0.0012461267171608448	0.3688807393518297	0.3704233013948882	-0.0015425620430585263	759.0	0.0007211258214677156	0.007211258214677155	True	mice_rf	cell_pooled_rmse_per_split	bonferroni	regular:within_map:rate=40:headline_model_pairs	10
regular	within_map	40	pca_k1	PCA (k = 1)	single_ae	SingleAE	50	50	0.3339704895295219	0.3702733051089717	-0.03630281557944981	0.33383288478460604	0.3704233013948882	-0.03659041661028217	0.0	7.066071930388932e-18	7.066071930388932e-17	True	pca_k1	cell_pooled_rmse_per_split	bonferroni	regular:within_map:rate=40:headline_model_pairs	10
regular	within_map	60	col_mean	Column Mean	knn	$k$NN-BLOSUM	50	50	0.3807843210818963	0.3633831366303886	0.01740118445150768	0.38080224239453675	0.36339130749660103	0.017410934897935715	2500.0	7.066071930388932e-18	7.066071930388932e-17	True	knn	cell_pooled_rmse_per_split	bonferroni	regular:within_map:rate=60:headline_model_pairs	10
regular	within_map	60	col_mean	Column Mean	mice_rf	MICE-RF	50	50	0.3807843210818963	0.37321634819361277	0.007567972888283536	0.38080224239453675	0.3730979362644593	0.007704306130077443	2500.0	7.066071930388932e-18	7.066071930388932e-17	True	mice_rf	cell_pooled_rmse_per_split	bonferroni	regular:within_map:rate=60:headline_model_pairs	10
regular	within_map	60	col_mean	Column Mean	pca_k1	PCA (k = 1)	50	50	0.3807843210818963	0.3472921457757618	0.03349217530613452	0.38080224239453675	0.3474180690694001	0.03338417332513666	2500.0	7.066071930388932e-18	7.066071930388932e-17	True	pca_k1	cell_pooled_rmse_per_split	bonferroni	regular:within_map:rate=60:headline_model_pairs	10
regular	within_map	60	col_mean	Column Mean	single_ae	SingleAE	50	50	0.3807843210818963	0.382628925450136	-0.0018446043682396884	0.38080224239453675	0.382574478843421	-0.0017722364488842457	391.0	3.2519853034472882e-09	3.251985303447288e-08	True	col_mean	cell_pooled_rmse_per_split	bonferroni	regular:within_map:rate=60:headline_model_pairs	10
regular	within_map	60	knn	$k$NN-BLOSUM	mice_rf	MICE-RF	50	50	0.3633831366303886	0.37321634819361277	-0.009833211563224142	0.36339130749660103	0.3730979362644593	-0.009706628767858272	0.0	7.066071930388932e-18	7.066071930388932e-17	True	knn	cell_pooled_rmse_per_split	bonferroni	regular:within_map:rate=60:headline_model_pairs	10
regular	within_map	60	knn	$k$NN-BLOSUM	pca_k1	PCA (k = 1)	50	50	0.3633831366303886	0.3472921457757618	0.01609099085462684	0.36339130749660103	0.3474180690694001	0.015973238427200942	2500.0	7.066071930388932e-18	7.066071930388932e-17	True	pca_k1	cell_pooled_rmse_per_split	bonferroni	regular:within_map:rate=60:headline_model_pairs	10
regular	within_map	60	knn	$k$NN-BLOSUM	single_ae	SingleAE	50	50	0.3633831366303886	0.382628925450136	-0.019245788819747367	0.36339130749660103	0.382574478843421	-0.01918317134681996	0.0	7.066071930388932e-18	7.066071930388932e-17	True	knn	cell_pooled_rmse_per_split	bonferroni	regular:within_map:rate=60:headline_model_pairs	10
regular	within_map	60	mice_rf	MICE-RF	pca_k1	PCA (k = 1)	50	50	0.37321634819361277	0.3472921457757618	0.025924202417850983	0.3730979362644593	0.3474180690694001	0.025679867195059214	2500.0	7.066071930388932e-18	7.066071930388932e-17	True	pca_k1	cell_pooled_rmse_per_split	bonferroni	regular:within_map:rate=60:headline_model_pairs	10
regular	within_map	60	mice_rf	MICE-RF	single_ae	SingleAE	50	50	0.37321634819361277	0.382628925450136	-0.009412577256523225	0.3730979362644593	0.382574478843421	-0.009476542578961689	0.0	7.066071930388932e-18	7.066071930388932e-17	True	mice_rf	cell_pooled_rmse_per_split	bonferroni	regular:within_map:rate=60:headline_model_pairs	10
regular	within_map	60	pca_k1	PCA (k = 1)	single_ae	SingleAE	50	50	0.3472921457757618	0.382628925450136	-0.03533677967437421	0.3474180690694001	0.382574478843421	-0.0351564097740209	0.0	7.066071930388932e-18	7.066071930388932e-17	True	pca_k1	cell_pooled_rmse_per_split	bonferroni	regular:within_map:rate=60:headline_model_pairs	10
regular	within_map	80	col_mean	Column Mean	knn	$k$NN-BLOSUM	50	50	0.41326756241091755	0.39492757245406857	0.01833998995684899	0.4133588947065651	0.3949877331786527	0.018371161527912405	2500.0	7.066071930388932e-18	7.066071930388932e-17	True	knn	cell_pooled_rmse_per_split	bonferroni	regular:within_map:rate=80:headline_model_pairs	10
regular	within_map	80	col_mean	Column Mean	mice_rf	MICE-RF	50	50	0.41326756241091755	0.3803284727472001	0.03293908966371745	0.4133588947065651	0.3803443765339727	0.03301451817259243	2500.0	7.066071930388932e-18	7.066071930388932e-17	True	mice_rf	cell_pooled_rmse_per_split	bonferroni	regular:within_map:rate=80:headline_model_pairs	10
regular	within_map	80	col_mean	Column Mean	pca_k1	PCA (k = 1)	50	50	0.41326756241091755	0.385661183672712	0.02760637873820554	0.4133588947065651	0.38585833787705026	0.027500556829514855	2500.0	7.066071930388932e-18	7.066071930388932e-17	True	pca_k1	cell_pooled_rmse_per_split	bonferroni	regular:within_map:rate=80:headline_model_pairs	10
regular	within_map	80	col_mean	Column Mean	single_ae	SingleAE	50	50	0.41326756241091755	0.4112924197717446	0.0019751426391729776	0.4133588947065651	0.41169340801461574	0.0016654866919493805	1988.0	3.691940242005681e-07	3.6919402420056813e-06	True	single_ae	cell_pooled_rmse_per_split	bonferroni	regular:within_map:rate=80:headline_model_pairs	10
regular	within_map	80	knn	$k$NN-BLOSUM	mice_rf	MICE-RF	50	50	0.39492757245406857	0.3803284727472001	0.014599099706868457	0.3949877331786527	0.3803443765339727	0.014643356644680028	2500.0	7.066071930388932e-18	7.066071930388932e-17	True	mice_rf	cell_pooled_rmse_per_split	bonferroni	regular:within_map:rate=80:headline_model_pairs	10
regular	within_map	80	knn	$k$NN-BLOSUM	pca_k1	PCA (k = 1)	50	50	0.39492757245406857	0.385661183672712	0.00926638878135655	0.3949877331786527	0.38585833787705026	0.00912939530160245	2498.0	7.968811575416599e-18	7.968811575416599e-17	True	pca_k1	cell_pooled_rmse_per_split	bonferroni	regular:within_map:rate=80:headline_model_pairs	10
regular	within_map	80	knn	$k$NN-BLOSUM	single_ae	SingleAE	50	50	0.39492757245406857	0.4112924197717446	-0.016364847317676012	0.3949877331786527	0.41169340801461574	-0.016705674835963025	0.0	7.066071930388932e-18	7.066071930388932e-17	True	knn	cell_pooled_rmse_per_split	bonferroni	regular:within_map:rate=80:headline_model_pairs	10
regular	within_map	80	mice_rf	MICE-RF	pca_k1	PCA (k = 1)	50	50	0.3803284727472001	0.385661183672712	-0.005332710925511908	0.3803443765339727	0.38585833787705026	-0.005513961343077578	55.0	1.8005651055483947e-16	1.800565105548395e-15	True	mice_rf	cell_pooled_rmse_per_split	bonferroni	regular:within_map:rate=80:headline_model_pairs	10
regular	within_map	80	mice_rf	MICE-RF	single_ae	SingleAE	50	50	0.3803284727472001	0.4112924197717446	-0.03096394702454447	0.3803443765339727	0.41169340801461574	-0.03134903148064305	0.0	7.066071930388932e-18	7.066071930388932e-17	True	mice_rf	cell_pooled_rmse_per_split	bonferroni	regular:within_map:rate=80:headline_model_pairs	10
regular	within_map	80	pca_k1	PCA (k = 1)	single_ae	SingleAE	50	50	0.385661183672712	0.4112924197717446	-0.02563123609903256	0.38585833787705026	0.41169340801461574	-0.025835070137565475	0.0	7.066071930388932e-18	7.066071930388932e-17	True	pca_k1	cell_pooled_rmse_per_split	bonferroni	regular:within_map:rate=80:headline_model_pairs	10
regular	within_map	90	col_mean	Column Mean	knn	$k$NN-BLOSUM	50	50	0.44930295138969256	0.431228544566893	0.018074406822799538	0.4490480835438131	0.43128431020374824	0.017763773340064848	2500.0	7.066071930388932e-18	7.066071930388932e-17	True	knn	cell_pooled_rmse_per_split	bonferroni	regular:within_map:rate=90:headline_model_pairs	10
regular	within_map	90	col_mean	Column Mean	mice_rf	MICE-RF	50	50	0.44930295138969256	0.3893177765800171	0.05998517480967547	0.4490480835438131	0.38932118611477995	0.05972689742903314	2500.0	7.066071930388932e-18	7.066071930388932e-17	True	mice_rf	cell_pooled_rmse_per_split	bonferroni	regular:within_map:rate=90:headline_model_pairs	10
regular	within_map	90	col_mean	Column Mean	pca_k1	PCA (k = 1)	50	50	0.44930295138969256	0.4606273241031065	-0.01132437271341391	0.4490480835438131	0.45841897534945486	-0.009370891805641768	58.0	2.1396385974832482e-16	2.139638597483248e-15	True	col_mean	cell_pooled_rmse_per_split	bonferroni	regular:within_map:rate=90:headline_model_pairs	10
regular	within_map	90	col_mean	Column Mean	single_ae	SingleAE	50	50	0.44930295138969256	0.4632733387643192	-0.013970387374626636	0.4490480835438131	0.46295356830820944	-0.013905484764396348	0.0	7.066071930388932e-18	7.066071930388932e-17	True	col_mean	cell_pooled_rmse_per_split	bonferroni	regular:within_map:rate=90:headline_model_pairs	10
regular	within_map	90	knn	$k$NN-BLOSUM	mice_rf	MICE-RF	50	50	0.431228544566893	0.3893177765800171	0.04191076798687593	0.43128431020374824	0.38932118611477995	0.041963124088968295	2500.0	7.066071930388932e-18	7.066071930388932e-17	True	mice_rf	cell_pooled_rmse_per_split	bonferroni	regular:within_map:rate=90:headline_model_pairs	10
regular	within_map	90	knn	$k$NN-BLOSUM	pca_k1	PCA (k = 1)	50	50	0.431228544566893	0.4606273241031065	-0.02939877953621345	0.43128431020374824	0.45841897534945486	-0.027134665145706616	0.0	7.066071930388932e-18	7.066071930388932e-17	True	knn	cell_pooled_rmse_per_split	bonferroni	regular:within_map:rate=90:headline_model_pairs	10
regular	within_map	90	knn	$k$NN-BLOSUM	single_ae	SingleAE	50	50	0.431228544566893	0.4632733387643192	-0.032044794197426174	0.43128431020374824	0.46295356830820944	-0.031669258104461195	0.0	7.066071930388932e-18	7.066071930388932e-17	True	knn	cell_pooled_rmse_per_split	bonferroni	regular:within_map:rate=90:headline_model_pairs	10
regular	within_map	90	mice_rf	MICE-RF	pca_k1	PCA (k = 1)	50	50	0.3893177765800171	0.4606273241031065	-0.07130954752308938	0.38932118611477995	0.45841897534945486	-0.06909778923467491	0.0	7.066071930388932e-18	7.066071930388932e-17	True	mice_rf	cell_pooled_rmse_per_split	bonferroni	regular:within_map:rate=90:headline_model_pairs	10
regular	within_map	90	mice_rf	MICE-RF	single_ae	SingleAE	50	50	0.3893177765800171	0.4632733387643192	-0.0739555621843021	0.38932118611477995	0.46295356830820944	-0.07363238219342949	0.0	7.066071930388932e-18	7.066071930388932e-17	True	mice_rf	cell_pooled_rmse_per_split	bonferroni	regular:within_map:rate=90:headline_model_pairs	10
regular	within_map	90	pca_k1	PCA (k = 1)	single_ae	SingleAE	50	50	0.4606273241031065	0.4632733387643192	-0.0026460146612127255	0.45841897534945486	0.46295356830820944	-0.00453459295875458	755.0	0.0006520293087117596	0.006520293087117596	True	pca_k1	cell_pooled_rmse_per_split	bonferroni	regular:within_map:rate=90:headline_model_pairs	10
