## Supplementary material for "Inferring Protein Variant Impacts Across Contexts": upplemental Information: rmse_summary_double_missing.csv

dataset	loss_type	model	method	rate	n_splits	mean_rmse	se_rmse	ci95_half_width	ci95_low	ci95_high	formatted_mean_se
regular	double_missing	col_mean	Column Mean	10	50	0.40817715717559444	0.0011533148308501486	0.002260497068466291	0.4059166601071281	0.41043765424406076	0.4082 ± 0.0012
regular	double_missing	col_mean	Column Mean	20	50	0.3884472829204793	0.0006704199152852905	0.0013140230339591693	0.38713325988652014	0.3897613059544385	0.3884 ± 0.0007
regular	double_missing	col_mean	Column Mean	40	50	0.37980365646288866	0.0003634428342862405	0.0007123479552010314	0.37909130850768763	0.3805160044180897	0.3798 ± 0.0004
regular	double_missing	col_mean	Column Mean	60	50	0.3851698984007691	0.00022000862216601632	0.00043121689944539197	0.3847386815013237	0.3856011153002145	0.3852 ± 0.0002
regular	double_missing	col_mean	Column Mean	80	50	0.41500776551611723	0.0002816912604546633	0.00055211487049114	0.4144556506456261	0.41555988038660835	0.4150 ± 0.0003
regular	double_missing	col_mean	Column Mean	90	50	0.4500559238323345	0.0003307076724112637	0.0006481870379260768	0.44940773679440843	0.4507041108702606	0.4501 ± 0.0003
regular	double_missing	dual_ae	DualAE	10	50	0.3856061014808324	0.0010729106756300173	0.0021029049242348337	0.3835031965565976	0.3877090064050672	0.3856 ± 0.0011
regular	double_missing	dual_ae	DualAE	20	50	0.3633365425487608	0.0006036071034876365	0.0011830699228357674	0.362153472625925	0.3645196124715966	0.3633 ± 0.0006
regular	double_missing	dual_ae	DualAE	40	50	0.3546493500037677	0.000359903401162507	0.0007054106662785137	0.3539439393374892	0.3553547606700462	0.3546 ± 0.0004
regular	double_missing	dual_ae	DualAE	60	50	0.36367386182525707	0.00020090101273338481	0.0003937659849574342	0.36328009584029963	0.3640676278102145	0.3637 ± 0.0002
regular	double_missing	dual_ae	DualAE	80	50	0.40437663844677146	0.00029696611770606144	0.0005820535907038804	0.40379458485606756	0.40495869203747537	0.4044 ± 0.0003
regular	double_missing	dual_ae	DualAE	90	50	0.46834785443533744	0.000325855637006591	0.0006386770485329183	0.4677091773868045	0.4689865314838704	0.4683 ± 0.0003
regular	double_missing	mice	MICE-PMM	10	50	0.5825568586583352	0.001039203380273771	0.002036838625336591	0.5805200200329986	0.5845936972836717	0.5826 ± 0.0010
regular	double_missing	mice	MICE-PMM	20	50	0.5663586028519627	0.0005827108325045954	0.001142113231709007	0.5652164896202537	0.5675007160836717	0.5664 ± 0.0006
regular	double_missing	mice	MICE-PMM	40	50	0.5549309953633359	0.000251510909717541	0.0004929613830463804	0.5544380339802896	0.5554239567463822	0.5549 ± 0.0003
regular	double_missing	mice	MICE-PMM	60	50	0.5495384718935054	0.0001408176063740054	0.0002760025084930506	0.5492624693850123	0.5498144744019984	0.5495 ± 0.0001
regular	double_missing	mice	MICE-PMM	80	50	0.5487076739225409	0.00017194436587163046	0.0003370109571083957	0.5483706629654326	0.5490446848796493	0.5487 ± 0.0002
regular	double_missing	mice	MICE-PMM	90	50	0.5502360141284002	0.00023942807815413055	0.00046927903318209587	0.5497667350952181	0.5507052931615822	0.5502 ± 0.0002
regular	double_missing	mice_rf	MICE-RF	10	50	0.4820547834609616	0.0010335207400591182	0.0020257006505158717	0.4800290828104457	0.48408048411147747	0.4821 ± 0.0010
regular	double_missing	mice_rf	MICE-RF	20	50	0.4646174920016906	0.0006278788291254376	0.0012306425050858576	0.46338684949660475	0.4658481345067765	0.4646 ± 0.0006
regular	double_missing	mice_rf	MICE-RF	40	50	0.4549687545160354	0.0003963300724417284	0.0007768069419857877	0.4541919475740496	0.4557455614580212	0.4550 ± 0.0004
regular	double_missing	mice_rf	MICE-RF	60	50	0.4496053993668226	0.0003186487315343148	0.0006245515138072569	0.44898084785301534	0.45022995088062984	0.4496 ± 0.0003
regular	double_missing	mice_rf	MICE-RF	80	50	0.44841426576786025	0.0004310725631064659	0.0008449022236886732	0.4475693635441716	0.4492591679915489	0.4484 ± 0.0004
regular	double_missing	mice_rf	MICE-RF	90	50	0.45560189313895605	0.00057339188404439	0.0011238480927270045	0.454478045046229	0.4567257412316831	0.4556 ± 0.0006
regular	double_missing	single_ae	SingleAE	10	50	0.4008117798641729	0.0011101971480775943	0.002175986410232085	0.3986357934539408	0.40298776627440497	0.4008 ± 0.0011
regular	double_missing	single_ae	SingleAE	20	50	0.3824454039636765	0.0006532996507833126	0.0012804673155352927	0.3811649366481412	0.38372587127921176	0.3824 ± 0.0007
regular	double_missing	single_ae	SingleAE	40	50	0.38937992958064344	0.0003659776495618418	0.0007173161931412099	0.38866261338750224	0.39009724577378463	0.3894 ± 0.0004
regular	double_missing	single_ae	SingleAE	60	50	0.43720523804607203	0.0003522180566935613	0.0006903473911193802	0.43651489065495264	0.4378955854371914	0.4372 ± 0.0004
regular	double_missing	single_ae	SingleAE	80	50	0.5506425339851451	0.00038759287460633183	0.0007596820342284104	0.5498828519509167	0.5514022160193734	0.5506 ± 0.0004
regular	double_missing	single_ae	SingleAE	90	50	0.6059521934937586	0.00018597237231469246	0.0003645058497367972	0.6055876876440218	0.6063166993434954	0.6060 ± 0.0002
