## Supplementary material for "Inferring Protein Variant Impacts Across Contexts": upplemental Information: rmse_summary_nodouble_regression_test.csv

dataset	loss_type	model	method	rate	n_splits	mean_rmse	se_rmse	ci95_half_width	ci95_low	ci95_high	formatted_mean_se
no_double	regression_test	basic_linear	Basic Linear	10	50	0.28112159466420616	0.0004608635745995747	0.0009032926062151664	0.280218302057991	0.28202488727042135	0.2811 ± 0.0005
no_double	regression_test	basic_linear	Basic Linear	40	50	0.2809341720203003	0.0001609845358834527	0.0003155296903315673	0.28061864232996875	0.28124970171063185	0.2809 ± 0.0002
no_double	regression_test	basic_linear	Basic Linear	80	50	0.2810439581635309	6.998826285922991e-05	0.00013717699520409063	0.2809067811683268	0.281181135158735	0.2810 ± 0.0001
no_double	regression_test	basic_linear	Basic Linear	99	50	0.2841666986360213	0.00011488574313401709	0.00022517605654267348	0.28394152257947863	0.28439187469256394	0.2842 ± 0.0001
no_double	regression_test	basic_linear	Basic Linear	999	50	0.3211729645151225	0.002258238055870727	0.004426146589506625	0.3167468179256159	0.32559911110462914	0.3212 ± 0.0023
no_double	regression_test	col_mean	Column Mean	10	50	0.35630608927469365	0.0005486451690544429	0.0010753445313467082	0.3552307447433469	0.35738143380604037	0.3563 ± 0.0005
no_double	regression_test	col_mean	Column Mean	40	50	0.3626760761087746	0.00021435668162892447	0.00042013909599269197	0.3622559370127819	0.3630962152047673	0.3627 ± 0.0002
no_double	regression_test	col_mean	Column Mean	80	50	0.40608595871151143	0.00022008942404275138	0.0004313752711237927	0.40565458344038763	0.40651733398263523	0.4061 ± 0.0002
no_double	regression_test	col_mean	Column Mean	99	50	0.45423570029414345	0.0003024931176218681	0.0005928865105388614	0.4536428137836046	0.4548285868046823	0.4542 ± 0.0003
no_double	regression_test	col_mean	Column Mean	999	50	0.4658339540049738	0.0011383160728538765	0.002231099502793598	0.4636028545021802	0.4680650535077674	0.4658 ± 0.0011
no_double	regression_test	dual_ae	DualAE	10	50	0.2817212806120051	0.00047070914824755923	0.0009225899305652161	0.28079869068143987	0.2826438705425703	0.2817 ± 0.0005
no_double	regression_test	dual_ae	DualAE	40	50	0.29386671971494044	0.0001938580691691548	0.0003799618155715434	0.2934867578993689	0.294246681530512	0.2939 ± 0.0002
no_double	regression_test	dual_ae	DualAE	80	50	0.36129945205556985	0.0002820892528849752	0.0005528949356545513	0.3607465571199153	0.36185234699122437	0.3613 ± 0.0003
no_double	regression_test	dual_ae	DualAE	99	50	0.5923781403326049	0.0001975203501549827	0.00038713988630376605	0.5919910004463012	0.5927652802189087	0.5924 ± 0.0002
no_double	regression_test	dual_ae	DualAE	999	50	0.6137471048536696	6.317933196666741e-05	0.00012383149065466813	0.6136232733630149	0.6138709363443242	0.6137 ± 0.0001
no_double	regression_test	full_interaction_linear	Linear + Domain	10	50	0.2694023366399578	0.0004513948159685247	0.0008847338392983084	0.26851760280065945	0.2702870704792561	0.2694 ± 0.0005
no_double	regression_test	full_interaction_linear	Linear + Domain	40	50	0.2694157263083604	0.00015141378775367342	0.0002967710239971999	0.2691189552843632	0.26971249733235764	0.2694 ± 0.0002
no_double	regression_test	full_interaction_linear	Linear + Domain	80	50	0.26986897189196224	6.994525543412971e-05	0.00013709270065089422	0.26973187919131136	0.2700060645926131	0.2699 ± 0.0001
no_double	regression_test	full_interaction_linear	Linear + Domain	99	50	0.2843427426315052	0.0003613097050563961	0.0007081670219105363	0.2836345756095947	0.28505090965341573	0.2843 ± 0.0004
no_double	regression_test	full_interaction_mixed	Mixed (rand. int.)	10	50	0.26490391212768455	0.00043623214870807254	0.0008550150114678221	0.2640488971162167	0.2657589271391524	0.2649 ± 0.0004
no_double	regression_test	full_interaction_mixed	Mixed (rand. int.)	40	50	0.26508393957983195	0.0001491833087479345	0.0002923992851459516	0.264791540294686	0.2653763388649779	0.2651 ± 0.0001
no_double	regression_test	full_interaction_mixed	Mixed (rand. int.)	80	50	0.26610852260997225	6.914159051337918e-05	0.0001355175174062232	0.26597300509256605	0.26624404012737846	0.2661 ± 0.0001
no_double	regression_test	full_interaction_mixed	Mixed (rand. int.)	99	50	0.2846594466925492	0.0004032724051010157	0.0007904139139979908	0.28386903277855124	0.2854498606065472	0.2847 ± 0.0004
no_double	regression_test	mice	MICE-PMM	10	50	0.3698881768687838	0.0003823105761927477	0.0007493287293377855	0.369138848139446	0.3706375055981216	0.3699 ± 0.0004
no_double	regression_test	mice	MICE-PMM	40	50	0.3707920456290229	0.00014090603910148572	0.000276175836638912	0.370515869792384	0.3710682214656618	0.3708 ± 0.0001
no_double	regression_test	mice	MICE-PMM	80	50	0.37234676079623147	0.00018475815155775908	0.0003621259770532078	0.37198463481917826	0.3727088867732847	0.3723 ± 0.0002
no_double	regression_test	mice	MICE-PMM	99	50	0.42528738685168077	0.0011857524196676342	0.0023240747425485628	0.4229633121091322	0.42761146159422936	0.4253 ± 0.0012
no_double	regression_test	mice	MICE-PMM	999	50	0.5692201548414958	0.0037055425321893326	0.0072628633630910915	0.5619572914784047	0.5764830182045869	0.5692 ± 0.0037
no_double	regression_test	mice_rf	MICE-RF	10	50	0.24918815480305095	0.0004378728415850518	0.0008582307695067016	0.24832992403354426	0.25004638557255765	0.2492 ± 0.0004
no_double	regression_test	mice_rf	MICE-RF	40	50	0.25058501699548236	0.0001741106347025439	0.00034125684401698604	0.2502437601514654	0.25092627383949934	0.2506 ± 0.0002
no_double	regression_test	mice_rf	MICE-RF	80	50	0.25562735789841345	9.912430717505921e-05	0.00019428364206311606	0.2554330742563503	0.2558216415404766	0.2556 ± 0.0001
no_double	regression_test	mice_rf	MICE-RF	99	50	0.2889607364007297	0.00035331125066017315	0.0006924900512939394	0.28826824634943576	0.2896532264520237	0.2890 ± 0.0004
no_double	regression_test	mice_rf	MICE-RF	999	50	0.3890883602422908	0.0015789191123075671	0.0030946814601228315	0.385993678782168	0.39218304170241364	0.3891 ± 0.0016
no_double	regression_test	mixed_random	Mixed (rand. slope)	10	50	0.2690081794966403	0.00046001742363336576	0.0009016341503213968	0.2681065453463189	0.2699098136469617	0.2690 ± 0.0005
no_double	regression_test	mixed_random	Mixed (rand. slope)	40	50	0.2691785862884861	0.000156255905568991	0.00030626157491522236	0.2688723247135709	0.2694848478634013	0.2692 ± 0.0002
no_double	regression_test	mixed_random	Mixed (rand. slope)	80	50	0.27079405563144193	7.67547379150105e-05	0.00015043928631342058	0.2706436163451285	0.27094449491775535	0.2708 ± 0.0001
no_double	regression_test	mixed_random	Mixed (rand. slope)	99	50	0.28778426261140927	0.0004376362213017985	0.000857766993751525	0.28692649561765776	0.2886420296051608	0.2878 ± 0.0004
no_double	regression_test	oneparam_linear	1-Param Nonlinear	10	50	0.29466538547508736	0.0005112962789980697	0.0010021407068362166	0.2936632447682511	0.2956675261819236	0.2947 ± 0.0005
no_double	regression_test	oneparam_linear	1-Param Nonlinear	40	50	0.29455650791630295	0.0001768990888991875	0.0003467222142424075	0.2942097857020605	0.29490323013054537	0.2946 ± 0.0002
no_double	regression_test	oneparam_linear	1-Param Nonlinear	80	50	0.2946566889816319	7.437721714255616e-05	0.00014577934559941005	0.2945109096360325	0.2948024683272313	0.2947 ± 0.0001
no_double	regression_test	oneparam_linear	1-Param Nonlinear	99	50	0.2968894060335154	9.843136064236027e-05	0.00019292546685902614	0.2966964805666564	0.2970823315003744	0.2969 ± 0.0001
no_double	regression_test	oneparam_linear	1-Param Nonlinear	999	50	0.31890001968099463	0.0013318859915869804	0.0026104965435104813	0.31628952313748415	0.3215105162245051	0.3189 ± 0.0013
no_double	regression_test	single_ae	SingleAE	10	50	0.2773216773399584	0.00046209383197005785	0.0009057039106613134	0.2764159734292971	0.2782273812506197	0.2773 ± 0.0005
no_double	regression_test	single_ae	SingleAE	40	50	0.2908340644375411	0.0001982724753526838	0.00038861405169126023	0.29044545038584985	0.2912226784892324	0.2908 ± 0.0002
no_double	regression_test	single_ae	SingleAE	80	50	0.3617576909841505	0.00029564765015030323	0.0005794693942945944	0.3611782215898559	0.3623371603784451	0.3618 ± 0.0003
no_double	regression_test	single_ae	SingleAE	99	50	0.5939032586972807	0.0001902965528824795	0.0003729812436496598	0.593530277453631	0.5942762399409304	0.5939 ± 0.0002
no_double	regression_test	single_ae	SingleAE	999	50	0.6139508598652408	5.941146857197287e-05	0.00011644647840106682	0.6138344133868398	0.6140673063436418	0.6140 ± 0.0001
