## Supplementary material for "Inferring Protein Variant Impacts Across Contexts": upplemental Information: rmse_summary_regression_test.csv

dataset	loss_type	model	method	rate	n_splits	mean_rmse	se_rmse	ci95_half_width	ci95_low	ci95_high	formatted_mean_se
regular	regression_test	basic_linear	Basic Linear	10	50	0.28118779886200773	0.00031050305780030003	0.000608585993288588	0.2805792128687191	0.28179638485529634	0.2812 ± 0.0003
regular	regression_test	basic_linear	Basic Linear	20	50	0.2808448791228137	0.000237488804342356	0.0004654780565110178	0.28037940106630266	0.28131035717932473	0.2808 ± 0.0002
regular	regression_test	basic_linear	Basic Linear	40	50	0.28098102955757853	0.0001563685249552868	0.0003064823089123621	0.2806745472486662	0.28128751186649087	0.2810 ± 0.0002
regular	regression_test	basic_linear	Basic Linear	60	50	0.28122877179085726	0.00013531555002692142	0.00026521847805276595	0.2809635533128045	0.28149399026891003	0.2812 ± 0.0001
regular	regression_test	basic_linear	Basic Linear	80	50	0.2819019582717489	0.00019556354615917905	0.0003833045504719909	0.28151865372127693	0.2822852628222209	0.2819 ± 0.0002
regular	regression_test	basic_linear	Basic Linear	90	50	0.28408465588381515	0.0002843446723365806	0.0005573155577796979	0.28352734032603544	0.28464197144159487	0.2841 ± 0.0003
regular	regression_test	col_mean	Column Mean	10	50	0.35746280132272995	0.0004693617534296346	0.0009199490367220838	0.35654285228600785	0.35838275035945205	0.3575 ± 0.0005
regular	regression_test	col_mean	Column Mean	20	50	0.3577471319767051	0.0003155099098652304	0.0006183994233358516	0.35712873255336924	0.35836553140004096	0.3577 ± 0.0003
regular	regression_test	col_mean	Column Mean	40	50	0.3628398018221105	0.00018801768152572186	0.0003685146557904148	0.3624712871663201	0.3632083164779009	0.3628 ± 0.0002
regular	regression_test	col_mean	Column Mean	60	50	0.37360353094493237	0.00020392848376395907	0.00039969982817735975	0.37320383111675504	0.3740032307731097	0.3736 ± 0.0002
regular	regression_test	col_mean	Column Mean	80	50	0.4058304886667218	0.00038640227268140116	0.0007573484544555462	0.40507314021226626	0.4065878371211773	0.4058 ± 0.0004
regular	regression_test	col_mean	Column Mean	90	50	0.4421177782813858	0.0004839957389098506	0.0009486316482633072	0.4411691466331225	0.44306640992964913	0.4421 ± 0.0005
regular	regression_test	dual_ae	DualAE	10	50	0.2840822137939891	0.0003799215349010934	0.000744646208406143	0.283337567585583	0.28482686000239527	0.2841 ± 0.0004
regular	regression_test	dual_ae	DualAE	20	50	0.2875233172162316	0.00028607678591047875	0.0005607105003845383	0.28696260671584706	0.2880840277166161	0.2875 ± 0.0003
regular	regression_test	dual_ae	DualAE	40	50	0.2978286825472864	0.00019029019067285166	0.00037296877371878923	0.2974557137735676	0.2982016513210052	0.2978 ± 0.0002
regular	regression_test	dual_ae	DualAE	60	50	0.31486222168859257	0.00020604166143272366	0.00040384165640813835	0.3144583800321844	0.31526606334500074	0.3149 ± 0.0002
regular	regression_test	dual_ae	DualAE	80	50	0.36137828126163174	0.0003362098490275675	0.0006589713040940323	0.3607193099575377	0.3620372525657258	0.3614 ± 0.0003
regular	regression_test	dual_ae	DualAE	90	50	0.43653552593848244	0.0004440767894367848	0.0008703905072960981	0.43566513543118635	0.43740591644577853	0.4365 ± 0.0004
regular	regression_test	full_interaction_linear	Linear + Domain	10	50	0.26953993732712467	0.0003142882332328149	0.0006160049371363172	0.26892393238998835	0.270155942264261	0.2695 ± 0.0003
regular	regression_test	full_interaction_linear	Linear + Domain	20	50	0.2694026801502512	0.0002329674961881281	0.0004566162925287311	0.26894606385772246	0.26985929644277995	0.2694 ± 0.0002
regular	regression_test	full_interaction_linear	Linear + Domain	40	50	0.2696113791999419	0.00015862508734543806	0.0003109051711970586	0.2693004740287448	0.26992228437113897	0.2696 ± 0.0002
regular	regression_test	full_interaction_linear	Linear + Domain	60	50	0.2701722268445072	0.00013742309923299507	0.00026934927449667035	0.2699028775700105	0.2704415761190039	0.2702 ± 0.0001
regular	regression_test	full_interaction_linear	Linear + Domain	80	50	0.2729201786808321	0.00022552515740866308	0.00044202930852097963	0.27247814937231113	0.2733622079893531	0.2729 ± 0.0002
regular	regression_test	full_interaction_linear	Linear + Domain	90	50	0.28652234240776314	0.0005536423754382627	0.0010851390558589949	0.28543720335190415	0.28760748146362214	0.2865 ± 0.0006
regular	regression_test	full_interaction_mixed	Mixed (rand. int.)	10	50	0.26502895864060483	0.0003041259874845113	0.0005960869354696421	0.2644328717051352	0.26562504557607447	0.2650 ± 0.0003
regular	regression_test	full_interaction_mixed	Mixed (rand. int.)	20	50	0.2651339164233689	0.00023625073190270047	0.0004630514345292929	0.2646708649888396	0.2655969678578982	0.2651 ± 0.0002
regular	regression_test	full_interaction_mixed	Mixed (rand. int.)	40	50	0.2654594924405777	0.0001558184411443375	0.0003054041446429015	0.2651540882959348	0.2657648965852206	0.2655 ± 0.0002
regular	regression_test	full_interaction_mixed	Mixed (rand. int.)	60	50	0.2665665138133389	0.00013819981450780244	0.00027087163643529276	0.2662956421769036	0.2668373854497742	0.2666 ± 0.0001
regular	regression_test	full_interaction_mixed	Mixed (rand. int.)	80	50	0.2710772254914411	0.00022851477501927643	0.00044788895903778177	0.2706293365324033	0.2715251144504789	0.2711 ± 0.0002
regular	regression_test	full_interaction_mixed	Mixed (rand. int.)	90	50	0.28715472517760815	0.0006049026665762693	0.0011856092264894878	0.2859691159511187	0.2883403344040976	0.2872 ± 0.0006
regular	regression_test	mice	MICE-PMM	10	50	0.3701757875907099	0.0002971274646617394	0.0005823698307370091	0.3695934177599729	0.3707581574214469	0.3702 ± 0.0003
regular	regression_test	mice	MICE-PMM	20	50	0.37043079089190095	0.00018596893153733168	0.0003644991058131701	0.3700662917860878	0.3707952899977141	0.3704 ± 0.0002
regular	regression_test	mice	MICE-PMM	40	50	0.36996047184026715	0.00015264854857530182	0.00029919115520759155	0.36966128068505955	0.37025966299547475	0.3700 ± 0.0002
regular	regression_test	mice	MICE-PMM	60	50	0.3693309501941245	0.00021087524993977175	0.00041331548988195264	0.36891763470424255	0.3697442656840064	0.3693 ± 0.0002
regular	regression_test	mice	MICE-PMM	80	50	0.37038749368454643	0.00031666931595662946	0.0006206718592749938	0.36976682182527143	0.37100816554382143	0.3704 ± 0.0003
regular	regression_test	mice	MICE-PMM	90	50	0.38013457326622385	0.00048443357229115293	0.0009494898016906597	0.37918508346453317	0.38108406306791454	0.3801 ± 0.0005
regular	regression_test	mice_rf	MICE-RF	10	50	0.2499588204823307	0.0003185468125263199	0.000624351752551587	0.2493344687297791	0.2505831722348823	0.2500 ± 0.0003
regular	regression_test	mice_rf	MICE-RF	20	50	0.2517597806760571	0.00023418192910561747	0.00045899658104701024	0.25130078409501005	0.2522187772571041	0.2518 ± 0.0002
regular	regression_test	mice_rf	MICE-RF	40	50	0.2560962793475935	0.00016105109658761876	0.0003156601493117328	0.25578061919828177	0.2564119394969052	0.2561 ± 0.0002
regular	regression_test	mice_rf	MICE-RF	60	50	0.26270214586379675	0.00014035364778085336	0.0002750931496504726	0.2624270527141463	0.2629772390134472	0.2627 ± 0.0001
regular	regression_test	mice_rf	MICE-RF	80	50	0.27369287275252097	0.00018993947782182993	0.00037228137653078666	0.2733205913759902	0.27406515412905175	0.2737 ± 0.0002
regular	regression_test	mice_rf	MICE-RF	90	50	0.28437756985081175	0.0003020135802907119	0.0005919466173697954	0.283785623233442	0.2849695164681815	0.2844 ± 0.0003
regular	regression_test	mixed_random	Mixed (rand. slope)	10	50	0.26902274778621804	0.00030527098769828867	0.0005983311358886458	0.2684244166503294	0.2696210789221067	0.2690 ± 0.0003
regular	regression_test	mixed_random	Mixed (rand. slope)	20	50	0.2691160199081725	0.00024098727048571294	0.00047233505015199735	0.26864368485802054	0.2695883549583245	0.2691 ± 0.0002
regular	regression_test	mixed_random	Mixed (rand. slope)	40	50	0.2697386029873475	0.00015587606619904068	0.0003055170897501197	0.26943308589759735	0.2700441200770976	0.2697 ± 0.0002
regular	regression_test	mixed_random	Mixed (rand. slope)	60	50	0.27142733974539246	0.00014436424188239805	0.0002829539140895002	0.27114438583130296	0.27171029365948196	0.2714 ± 0.0001
regular	regression_test	mixed_random	Mixed (rand. slope)	80	50	0.276095763042721	0.00021060678556541148	0.0004127892997082065	0.27568297374301276	0.2765085523424292	0.2761 ± 0.0002
regular	regression_test	mixed_random	Mixed (rand. slope)	90	50	0.28837372367670455	0.0003792369716949704	0.000743304464522142	0.2876304192121824	0.2891170281412267	0.2884 ± 0.0004
regular	regression_test	oneparam_linear	1-Param Nonlinear	10	50	0.2948789533294909	0.000312294632654213	0.0006120974800022575	0.29426685584948864	0.2954910508094931	0.2949 ± 0.0003
regular	regression_test	oneparam_linear	1-Param Nonlinear	20	50	0.29452674610778595	0.0002632632941627697	0.0005159960565590285	0.2940107500512269	0.295042742164345	0.2945 ± 0.0003
regular	regression_test	oneparam_linear	1-Param Nonlinear	40	50	0.2947065364510601	0.0001633486236830588	0.00032016330241879524	0.2943863731486413	0.2950266997534789	0.2947 ± 0.0002
regular	regression_test	oneparam_linear	1-Param Nonlinear	60	50	0.29484534252664196	0.00013699166806703552	0.0002685036694113896	0.29457683885723057	0.29511384619605335	0.2948 ± 0.0001
regular	regression_test	oneparam_linear	1-Param Nonlinear	80	50	0.2953424706243231	0.00021169249813713186	0.00041491729634877847	0.2949275533279743	0.2957573879206719	0.2953 ± 0.0002
regular	regression_test	oneparam_linear	1-Param Nonlinear	90	50	0.29662698938886395	0.000311728932603329	0.0006109887079025248	0.2960160006809614	0.2972379780967665	0.2966 ± 0.0003
regular	regression_test	single_ae	SingleAE	10	50	0.2810464863367301	0.00035170956645950584	0.0006893507502606314	0.28035713558646946	0.2817358370869907	0.2810 ± 0.0004
regular	regression_test	single_ae	SingleAE	20	50	0.2876506193074929	0.00027250804215285583	0.0005341157626195974	0.28711650354487334	0.2881847350701125	0.2877 ± 0.0003
regular	regression_test	single_ae	SingleAE	40	50	0.3105616386702571	0.0001839398855768926	0.0003605221757307095	0.3102011164945264	0.3109221608459878	0.3106 ± 0.0002
regular	regression_test	single_ae	SingleAE	60	50	0.3750366564680685	0.0003338372035302898	0.000654320918919368	0.3743823355491491	0.37569097738698787	0.3750 ± 0.0003
regular	regression_test	single_ae	SingleAE	80	50	0.5266361209038637	0.0003319450550664012	0.0006506123079301463	0.5259855085959335	0.5272867332117939	0.5266 ± 0.0003
regular	regression_test	single_ae	SingleAE	90	50	0.5926866576520141	0.0003704065327980679	0.0007259968042842131	0.5919606608477299	0.5934126544562983	0.5927 ± 0.0004
