## Supplementary material for "Inferring Protein Variant Impacts Across Contexts": upplemental Information: rmse_summary_within_map.csv

dataset	loss_type	model	method	rate	n_splits	mean_rmse	se_rmse	ci95_half_width	ci95_low	ci95_high	formatted_mean_se
regular	within_map	col_mean	Column Mean	10	50	0.3649157506496964	0.0004982844126632883	0.000976637448820045	0.36393911320087635	0.36589238809851643	0.3649 ± 0.0005
regular	within_map	col_mean	Column Mean	20	50	0.36516556050061255	0.0003442766361509416	0.0006747822068558456	0.3644907782937567	0.3658403427074684	0.3652 ± 0.0003
regular	within_map	col_mean	Column Mean	40	50	0.3701533784800899	0.00022196498014579092	0.0004350513610857502	0.36971832711900415	0.3705884298411756	0.3702 ± 0.0002
regular	within_map	col_mean	Column Mean	60	50	0.3807843210818963	0.0001595602993624991	0.0003127381867504982	0.3804715828951458	0.3810970592686468	0.3808 ± 0.0002
regular	within_map	col_mean	Column Mean	80	50	0.41326756241091755	0.0002771517999738289	0.0005432175279487046	0.41272434488296883	0.4138107799388663	0.4133 ± 0.0003
regular	within_map	col_mean	Column Mean	90	50	0.44930295138969256	0.0003317367299773724	0.0006502039907556499	0.4486527473989369	0.4499531553804482	0.4493 ± 0.0003
regular	within_map	knn	$k$NN-BLOSUM	10	50	0.33885451714287135	0.0004977195159177451	0.0009755302511987805	0.33787898689167256	0.33983004739407013	0.3389 ± 0.0005
regular	within_map	knn	$k$NN-BLOSUM	20	50	0.34314104595649936	0.000338675481792837	0.0006638039443139605	0.3424772420121854	0.34380484990081334	0.3431 ± 0.0003
regular	within_map	knn	$k$NN-BLOSUM	40	50	0.3516935003776533	0.00021884278992210742	0.00042893186824733055	0.35126456850940596	0.3521224322459006	0.3517 ± 0.0002
regular	within_map	knn	$k$NN-BLOSUM	60	50	0.3633831366303886	0.00014945683385789065	0.00029293539436146566	0.36309020123602714	0.3636760720247501	0.3634 ± 0.0001
regular	within_map	knn	$k$NN-BLOSUM	80	50	0.39492757245406857	0.0002776386803841013	0.0005441718135528386	0.39438340064051575	0.3954717442676214	0.3949 ± 0.0003
regular	within_map	knn	$k$NN-BLOSUM	90	50	0.431228544566893	0.0003430468255049481	0.0006723717779896982	0.43055617278890335	0.4319009163448827	0.4312 ± 0.0003
regular	within_map	mice_rf	MICE-RF	10	50	0.366911850480409	0.00047052447220501066	0.0009222279655218209	0.36598962251488715	0.3678340784459308	0.3669 ± 0.0005
regular	within_map	mice_rf	MICE-RF	20	50	0.3672264087625593	0.0003117946693553735	0.0006111175519365321	0.36661529121062275	0.36783752631449584	0.3672 ± 0.0003
regular	within_map	mice_rf	MICE-RF	40	50	0.3690271783918109	0.0001974362789165169	0.0003869751066763731	0.3686402032851345	0.3694141534984872	0.3690 ± 0.0002
regular	within_map	mice_rf	MICE-RF	60	50	0.37321634819361277	0.00017267702541735392	0.00033844696981801366	0.37287790122379477	0.37355479516343076	0.3732 ± 0.0002
regular	within_map	mice_rf	MICE-RF	80	50	0.3803284727472001	0.0001679329160993667	0.00032914851555475874	0.37999932423164534	0.3806576212627549	0.3803 ± 0.0002
regular	within_map	mice_rf	MICE-RF	90	50	0.3893177765800171	0.0002220555532943951	0.0004352288844570144	0.3888825476955601	0.3897530054644741	0.3893 ± 0.0002
regular	within_map	pca_k1	PCA (k = 1)	10	50	0.32708831286417506	0.0004422080402227102	0.0008667277588365119	0.32622158510533855	0.32795504062301156	0.3271 ± 0.0004
regular	within_map	pca_k1	PCA (k = 1)	20	50	0.32799682560949484	0.0003444880533103737	0.0006751965844883324	0.3273216290250065	0.32867202219398317	0.3280 ± 0.0003
regular	within_map	pca_k1	PCA (k = 1)	40	50	0.3339704895295219	0.00026426831062203055	0.0005179658888191798	0.3334525236407027	0.3344884554183411	0.3340 ± 0.0003
regular	within_map	pca_k1	PCA (k = 1)	60	50	0.3472921457757618	0.0001725555397624951	0.00033820885793449043	0.3469539369178273	0.3476303546336963	0.3473 ± 0.0002
regular	within_map	pca_k1	PCA (k = 1)	80	50	0.385661183672712	0.0002784423852819782	0.0005457470751526772	0.3851154365975593	0.3862069307478647	0.3857 ± 0.0003
regular	within_map	pca_k1	PCA (k = 1)	90	50	0.4606273241031065	0.001026533903134998	0.0020120064501445963	0.4586153176529619	0.46263933055325107	0.4606 ± 0.0010
regular	within_map	single_ae	SingleAE	10	50	0.3651119461813821	0.0005253724670629989	0.0010297300354434778	0.3640822161459386	0.3661416762168256	0.3651 ± 0.0005
regular	within_map	single_ae	SingleAE	20	50	0.36485627576230245	0.00032737251963220763	0.0006416501384791269	0.36421462562382334	0.36549792590078156	0.3649 ± 0.0003
regular	within_map	single_ae	SingleAE	40	50	0.3702733051089717	0.0002621371740301383	0.000513788861099071	0.3697595162478726	0.3707870939700708	0.3703 ± 0.0003
regular	within_map	single_ae	SingleAE	60	50	0.382628925450136	0.0001965409321205695	0.0003852202269563162	0.3822437052231797	0.3830141456770923	0.3826 ± 0.0002
regular	within_map	single_ae	SingleAE	80	50	0.4112924197717446	0.0002478999323873004	0.0004858838674791088	0.41080653590426547	0.4117783036392237	0.4113 ± 0.0002
regular	within_map	single_ae	SingleAE	90	50	0.4632733387643192	0.0003103392370060374	0.0006082649045318333	0.4626650738597874	0.463881603668851	0.4633 ± 0.0003
