## Supplementary material for "Inferring Protein Variant Impacts Across Contexts": upplemental Information: vs_colmean_double_missing.csv

dataset	loss_type	rate	model	method	baseline_model	baseline_method	n_splits_model	n_splits_baseline	mean_rmse_model	mean_rmse_baseline	mean_diff_model_minus_baseline	median_rmse_model	median_rmse_baseline	median_diff_model_minus_baseline	pct_improvement	U	p_raw	p_bonferroni	significant_0_05	better_than_baseline	analysis_unit	correction_method	correction_family	family_size
regular	double_missing	10	dual_ae	DualAE	col_mean	Column Mean	50	50	0.3856061014808324	0.40817715717559444	-0.022571055694762032	0.38571522203420616	0.40848646349312534	-0.022771241458919178	5.529720440737979	55.0	1.8005651055483947e-16	1.800565105548395e-15	True	True	cell_pooled_rmse_per_split	bonferroni	regular:double_missing:rate=10:headline_model_pairs	10
regular	double_missing	10	mice	MICE-PMM	col_mean	Column Mean	50	50	0.5825568586583352	0.40817715717559444	0.17437970148274073	0.5819752780293239	0.40848646349312534	0.17348881453619858	-42.721572831113626	2500.0	7.066071930388932e-18	7.066071930388932e-17	True	False	cell_pooled_rmse_per_split	bonferroni	regular:double_missing:rate=10:headline_model_pairs	10
regular	double_missing	10	mice_rf	MICE-RF	col_mean	Column Mean	50	50	0.4820547834609616	0.40817715717559444	0.07387762628536715	0.48187221270532976	0.40848646349312534	0.07338574921220442	-18.09940242530172	2500.0	7.066071930388932e-18	7.066071930388932e-17	True	False	cell_pooled_rmse_per_split	bonferroni	regular:double_missing:rate=10:headline_model_pairs	10
regular	double_missing	10	single_ae	SingleAE	col_mean	Column Mean	50	50	0.4008117798641729	0.40817715717559444	-0.0073653773114215615	0.4007157410740582	0.40848646349312534	-0.007770722419067122	1.804456026492692	646.0	3.1766246594958266e-05	0.00031766246594958265	True	True	cell_pooled_rmse_per_split	bonferroni	regular:double_missing:rate=10:headline_model_pairs	10
regular	double_missing	20	dual_ae	DualAE	col_mean	Column Mean	50	50	0.3633365425487608	0.3884472829204793	-0.02511074037171851	0.3636049520351025	0.3891390298191042	-0.025534077784001685	6.464388213228676	0.0	7.066071930388932e-18	7.066071930388932e-17	True	True	cell_pooled_rmse_per_split	bonferroni	regular:double_missing:rate=20:headline_model_pairs	10
regular	double_missing	20	mice	MICE-PMM	col_mean	Column Mean	50	50	0.5663586028519627	0.3884472829204793	0.1779113199314834	0.5668863712741582	0.3891390298191042	0.177747341455054	-45.80063441141494	2500.0	7.066071930388932e-18	7.066071930388932e-17	True	False	cell_pooled_rmse_per_split	bonferroni	regular:double_missing:rate=20:headline_model_pairs	10
regular	double_missing	20	mice_rf	MICE-RF	col_mean	Column Mean	50	50	0.4646174920016906	0.3884472829204793	0.0761702090812113	0.46468338529694486	0.3891390298191042	0.07554435547784066	-19.608892230764923	2500.0	7.066071930388932e-18	7.066071930388932e-17	True	False	cell_pooled_rmse_per_split	bonferroni	regular:double_missing:rate=20:headline_model_pairs	10
regular	double_missing	20	single_ae	SingleAE	col_mean	Column Mean	50	50	0.3824454039636765	0.3884472829204793	-0.00600187895680282	0.3830166522128525	0.3891390298191042	-0.006122377606251672	1.5450948483095683	453.0	3.998283964298184e-08	3.9982839642981846e-07	True	True	cell_pooled_rmse_per_split	bonferroni	regular:double_missing:rate=20:headline_model_pairs	10
regular	double_missing	40	dual_ae	DualAE	col_mean	Column Mean	50	50	0.3546493500037677	0.37980365646288866	-0.02515430645912098	0.35484293979440723	0.37967887565334807	-0.02483593585894084	6.622976380317932	0.0	7.066071930388932e-18	7.066071930388932e-17	True	True	cell_pooled_rmse_per_split	bonferroni	regular:double_missing:rate=40:headline_model_pairs	10
regular	double_missing	40	mice	MICE-PMM	col_mean	Column Mean	50	50	0.5549309953633359	0.37980365646288866	0.17512733890044724	0.5551010444784272	0.37967887565334807	0.17542216882507916	-46.10996653676484	2500.0	7.066071930388932e-18	7.066071930388932e-17	True	False	cell_pooled_rmse_per_split	bonferroni	regular:double_missing:rate=40:headline_model_pairs	10
regular	double_missing	40	mice_rf	MICE-RF	col_mean	Column Mean	50	50	0.4549687545160354	0.37980365646288866	0.07516509805314675	0.45452136830351664	0.37967887565334807	0.07484249265016857	-19.7905145919761	2500.0	7.066071930388932e-18	7.066071930388932e-17	True	False	cell_pooled_rmse_per_split	bonferroni	regular:double_missing:rate=40:headline_model_pairs	10
regular	double_missing	40	single_ae	SingleAE	col_mean	Column Mean	50	50	0.38937992958064344	0.37980365646288866	0.009576273117754774	0.38973650139630356	0.37967887565334807	0.01005762574295549	-2.521374651033801	2486.0	1.6329567403278103e-17	1.6329567403278102e-16	True	False	cell_pooled_rmse_per_split	bonferroni	regular:double_missing:rate=40:headline_model_pairs	10
regular	double_missing	60	dual_ae	DualAE	col_mean	Column Mean	50	50	0.36367386182525707	0.3851698984007691	-0.021496036575512023	0.36360217203951106	0.38516363719828517	-0.021561465158774107	5.580923292490891	0.0	7.066071930388932e-18	7.066071930388932e-17	True	True	cell_pooled_rmse_per_split	bonferroni	regular:double_missing:rate=60:headline_model_pairs	10
regular	double_missing	60	mice	MICE-PMM	col_mean	Column Mean	50	50	0.5495384718935054	0.3851698984007691	0.16436857349273626	0.5494933039075398	0.38516363719828517	0.16432966670925464	-42.67430403445257	2500.0	7.066071930388932e-18	7.066071930388932e-17	True	False	cell_pooled_rmse_per_split	bonferroni	regular:double_missing:rate=60:headline_model_pairs	10
regular	double_missing	60	mice_rf	MICE-RF	col_mean	Column Mean	50	50	0.4496053993668226	0.3851698984007691	0.0644355009660535	0.44978700136405547	0.38516363719828517	0.0646233641657703	-16.72911129181969	2500.0	7.066071930388932e-18	7.066071930388932e-17	True	False	cell_pooled_rmse_per_split	bonferroni	regular:double_missing:rate=60:headline_model_pairs	10
regular	double_missing	60	single_ae	SingleAE	col_mean	Column Mean	50	50	0.43720523804607203	0.3851698984007691	0.052035339645302936	0.43759973080977604	0.38516363719828517	0.052436093611490875	-13.509710873397536	2500.0	7.066071930388932e-18	7.066071930388932e-17	True	False	cell_pooled_rmse_per_split	bonferroni	regular:double_missing:rate=60:headline_model_pairs	10
regular	double_missing	80	dual_ae	DualAE	col_mean	Column Mean	50	50	0.40437663844677146	0.41500776551611723	-0.01063112706934577	0.4044558721824522	0.41500711482841857	-0.010551242645966352	2.5616694319260636	1.0	7.504054797180572e-18	7.504054797180572e-17	True	True	cell_pooled_rmse_per_split	bonferroni	regular:double_missing:rate=80:headline_model_pairs	10
regular	double_missing	80	mice	MICE-PMM	col_mean	Column Mean	50	50	0.5487076739225409	0.41500776551611723	0.1336999084064237	0.548822850330162	0.41500711482841857	0.13381573550174342	-32.21624256600359	2500.0	7.066071930388932e-18	7.066071930388932e-17	True	False	cell_pooled_rmse_per_split	bonferroni	regular:double_missing:rate=80:headline_model_pairs	10
regular	double_missing	80	mice_rf	MICE-RF	col_mean	Column Mean	50	50	0.44841426576786025	0.41500776551611723	0.03340650025174302	0.4480618498317158	0.41500711482841857	0.03305473500329725	-8.049608471831268	2500.0	7.066071930388932e-18	7.066071930388932e-17	True	False	cell_pooled_rmse_per_split	bonferroni	regular:double_missing:rate=80:headline_model_pairs	10
regular	double_missing	80	single_ae	SingleAE	col_mean	Column Mean	50	50	0.5506425339851451	0.41500776551611723	0.13563476846902783	0.5509830126219317	0.41500711482841857	0.13597589779351316	-32.68246518239195	2500.0	7.066071930388932e-18	7.066071930388932e-17	True	False	cell_pooled_rmse_per_split	bonferroni	regular:double_missing:rate=80:headline_model_pairs	10
regular	double_missing	90	dual_ae	DualAE	col_mean	Column Mean	50	50	0.46834785443533744	0.4500559238323345	0.018291930603002937	0.4684439221792779	0.4497126088235788	0.01873131335569911	-4.064368367211511	2500.0	7.066071930388932e-18	7.066071930388932e-17	True	False	cell_pooled_rmse_per_split	bonferroni	regular:double_missing:rate=90:headline_model_pairs	10
regular	double_missing	90	mice	MICE-PMM	col_mean	Column Mean	50	50	0.5502360141284002	0.4500559238323345	0.10018009029606567	0.550168529499915	0.4497126088235788	0.10045592067633624	-22.259475987563523	2500.0	7.066071930388932e-18	7.066071930388932e-17	True	False	cell_pooled_rmse_per_split	bonferroni	regular:double_missing:rate=90:headline_model_pairs	10
regular	double_missing	90	mice_rf	MICE-RF	col_mean	Column Mean	50	50	0.45560189313895605	0.4500559238323345	0.005545969306621545	0.45581409133903206	0.4497126088235788	0.006101482515453283	-1.232284481314296	2206.0	4.486666614971876e-11	4.486666614971876e-10	True	False	cell_pooled_rmse_per_split	bonferroni	regular:double_missing:rate=90:headline_model_pairs	10
regular	double_missing	90	single_ae	SingleAE	col_mean	Column Mean	50	50	0.6059521934937586	0.4500559238323345	0.15589626966142411	0.6060465689187359	0.4497126088235788	0.1563339600951571	-34.6393106736447	2500.0	7.066071930388932e-18	7.066071930388932e-17	True	False	cell_pooled_rmse_per_split	bonferroni	regular:double_missing:rate=90:headline_model_pairs	10
