## Supplementary material for "Inferring Protein Variant Impacts Across Contexts": upplemental Information: vs_colmean_regression_test.csv

dataset	loss_type	rate	model	method	baseline_model	baseline_method	n_splits_model	n_splits_baseline	mean_rmse_model	mean_rmse_baseline	mean_diff_model_minus_baseline	median_rmse_model	median_rmse_baseline	median_diff_model_minus_baseline	pct_improvement	U	p_raw	p_bonferroni	significant_0_05	better_than_baseline	analysis_unit	correction_method	correction_family	family_size
regular	regression_test	10	basic_linear	Basic Linear	col_mean	Column Mean	50	50	0.28118779886200773	0.35746280132272995	-0.07627500246072222	0.2811236598941298	0.35797236249765696	-0.07684870260352716	21.33788527882611	0.0	7.066071930388932e-18	3.1797323686750195e-16	True	True	cell_pooled_rmse_per_split	bonferroni	regular:regression_test:rate=10:headline_model_pairs	45
regular	regression_test	10	dual_ae	DualAE	col_mean	Column Mean	50	50	0.2840822137939891	0.35746280132272995	-0.07338058752874083	0.2844445545840648	0.35797236249765696	-0.07352780791359215	20.528174472199208	0.0	7.066071930388932e-18	3.1797323686750195e-16	True	True	cell_pooled_rmse_per_split	bonferroni	regular:regression_test:rate=10:headline_model_pairs	45
regular	regression_test	10	full_interaction_linear	Linear + Domain	col_mean	Column Mean	50	50	0.26953993732712467	0.35746280132272995	-0.08792286399560528	0.2696501194875025	0.35797236249765696	-0.08832224301015446	24.596367417885652	0.0	7.066071930388932e-18	3.1797323686750195e-16	True	True	cell_pooled_rmse_per_split	bonferroni	regular:regression_test:rate=10:headline_model_pairs	45
regular	regression_test	10	full_interaction_mixed	Mixed (rand. int.)	col_mean	Column Mean	50	50	0.26502895864060483	0.35746280132272995	-0.09243384268212512	0.2649635846085605	0.35797236249765696	-0.09300877788909645	25.858310945947242	0.0	7.066071930388932e-18	3.1797323686750195e-16	True	True	cell_pooled_rmse_per_split	bonferroni	regular:regression_test:rate=10:headline_model_pairs	45
regular	regression_test	10	mice	MICE-PMM	col_mean	Column Mean	50	50	0.3701757875907099	0.35746280132272995	0.012712986267979953	0.3703534778025008	0.35797236249765696	0.012381115304843815	-3.5564501315766908	2500.0	7.066071930388932e-18	3.1797323686750195e-16	True	False	cell_pooled_rmse_per_split	bonferroni	regular:regression_test:rate=10:headline_model_pairs	45
regular	regression_test	10	mice_rf	MICE-RF	col_mean	Column Mean	50	50	0.2499588204823307	0.35746280132272995	-0.10750398084039925	0.24972673067404505	0.35797236249765696	-0.10824563182361191	30.074172876897727	0.0	7.066071930388932e-18	3.1797323686750195e-16	True	True	cell_pooled_rmse_per_split	bonferroni	regular:regression_test:rate=10:headline_model_pairs	45
regular	regression_test	10	mixed_random	Mixed (rand. slope)	col_mean	Column Mean	50	50	0.26902274778621804	0.35746280132272995	-0.08844005353651191	0.26862437942240575	0.35797236249765696	-0.08934798307525121	24.74105087557492	0.0	7.066071930388932e-18	3.1797323686750195e-16	True	True	cell_pooled_rmse_per_split	bonferroni	regular:regression_test:rate=10:headline_model_pairs	45
regular	regression_test	10	oneparam_linear	1-Param Nonlinear	col_mean	Column Mean	50	50	0.2948789533294909	0.35746280132272995	-0.06258384799323907	0.294800783224192	0.35797236249765696	-0.06317157927346495	17.507793191811356	0.0	7.066071930388932e-18	3.1797323686750195e-16	True	True	cell_pooled_rmse_per_split	bonferroni	regular:regression_test:rate=10:headline_model_pairs	45
regular	regression_test	10	single_ae	SingleAE	col_mean	Column Mean	50	50	0.2810464863367301	0.35746280132272995	-0.07641631498599988	0.28170128324162824	0.35797236249765696	-0.07627107925602872	21.377417371327695	0.0	7.066071930388932e-18	3.1797323686750195e-16	True	True	cell_pooled_rmse_per_split	bonferroni	regular:regression_test:rate=10:headline_model_pairs	45
regular	regression_test	20	basic_linear	Basic Linear	col_mean	Column Mean	50	50	0.2808448791228137	0.3577471319767051	-0.0769022528538914	0.2808964336199259	0.35787579369828365	-0.07697936007835776	21.496259782426137	0.0	7.066071930388932e-18	3.1797323686750195e-16	True	True	cell_pooled_rmse_per_split	bonferroni	regular:regression_test:rate=20:headline_model_pairs	45
regular	regression_test	20	dual_ae	DualAE	col_mean	Column Mean	50	50	0.2875233172162316	0.3577471319767051	-0.07022381476047351	0.28746531348646664	0.35787579369828365	-0.070410480211817	19.629455691917656	0.0	7.066071930388932e-18	3.1797323686750195e-16	True	True	cell_pooled_rmse_per_split	bonferroni	regular:regression_test:rate=20:headline_model_pairs	45
regular	regression_test	20	full_interaction_linear	Linear + Domain	col_mean	Column Mean	50	50	0.2694026801502512	0.3577471319767051	-0.0883444518264539	0.2695452574910251	0.35787579369828365	-0.08833053620725856	24.69466389242961	0.0	7.066071930388932e-18	3.1797323686750195e-16	True	True	cell_pooled_rmse_per_split	bonferroni	regular:regression_test:rate=20:headline_model_pairs	45
regular	regression_test	20	full_interaction_mixed	Mixed (rand. int.)	col_mean	Column Mean	50	50	0.2651339164233689	0.3577471319767051	-0.09261321555333618	0.2653757176778008	0.35787579369828365	-0.09250007602048282	25.88789881881338	0.0	7.066071930388932e-18	3.1797323686750195e-16	True	True	cell_pooled_rmse_per_split	bonferroni	regular:regression_test:rate=20:headline_model_pairs	45
regular	regression_test	20	mice	MICE-PMM	col_mean	Column Mean	50	50	0.37043079089190095	0.3577471319767051	0.01268365891519585	0.3704379960630574	0.35787579369828365	0.012562202364773734	-3.5454257439083405	2500.0	7.066071930388932e-18	3.1797323686750195e-16	True	False	cell_pooled_rmse_per_split	bonferroni	regular:regression_test:rate=20:headline_model_pairs	45
regular	regression_test	20	mice_rf	MICE-RF	col_mean	Column Mean	50	50	0.2517597806760571	0.3577471319767051	-0.10598735130064801	0.25206123813600345	0.35787579369828365	-0.1058145555622802	29.626331513832916	0.0	7.066071930388932e-18	3.1797323686750195e-16	True	True	cell_pooled_rmse_per_split	bonferroni	regular:regression_test:rate=20:headline_model_pairs	45
regular	regression_test	20	mixed_random	Mixed (rand. slope)	col_mean	Column Mean	50	50	0.2691160199081725	0.3577471319767051	-0.08863111206853258	0.26921820444858974	0.35787579369828365	-0.08865758924969391	24.774793183891646	0.0	7.066071930388932e-18	3.1797323686750195e-16	True	True	cell_pooled_rmse_per_split	bonferroni	regular:regression_test:rate=20:headline_model_pairs	45
regular	regression_test	20	oneparam_linear	1-Param Nonlinear	col_mean	Column Mean	50	50	0.29452674610778595	0.3577471319767051	-0.06322038586891915	0.2945554099671651	0.35787579369828365	-0.06332038373111853	17.67180788273539	0.0	7.066071930388932e-18	3.1797323686750195e-16	True	True	cell_pooled_rmse_per_split	bonferroni	regular:regression_test:rate=20:headline_model_pairs	45
regular	regression_test	20	single_ae	SingleAE	col_mean	Column Mean	50	50	0.2876506193074929	0.3577471319767051	-0.07009651266921219	0.28742701454994757	0.35787579369828365	-0.07044877914833608	19.593871314047753	0.0	7.066071930388932e-18	3.1797323686750195e-16	True	True	cell_pooled_rmse_per_split	bonferroni	regular:regression_test:rate=20:headline_model_pairs	45
regular	regression_test	40	basic_linear	Basic Linear	col_mean	Column Mean	50	50	0.28098102955757853	0.3628398018221105	-0.08185877226453198	0.28094017459549636	0.3628798933023647	-0.08193971870686834	22.560582343351868	0.0	7.066071930388932e-18	3.1797323686750195e-16	True	True	cell_pooled_rmse_per_split	bonferroni	regular:regression_test:rate=40:headline_model_pairs	45
regular	regression_test	40	dual_ae	DualAE	col_mean	Column Mean	50	50	0.2978286825472864	0.3628398018221105	-0.06501111927482411	0.2977436120474255	0.3628798933023647	-0.0651362812549392	17.917306466476663	0.0	7.066071930388932e-18	3.1797323686750195e-16	True	True	cell_pooled_rmse_per_split	bonferroni	regular:regression_test:rate=40:headline_model_pairs	45
regular	regression_test	40	full_interaction_linear	Linear + Domain	col_mean	Column Mean	50	50	0.2696113791999419	0.3628398018221105	-0.09322842262216863	0.26961534736805154	0.3628798933023647	-0.09326454593431316	25.694100303768696	0.0	7.066071930388932e-18	3.1797323686750195e-16	True	True	cell_pooled_rmse_per_split	bonferroni	regular:regression_test:rate=40:headline_model_pairs	45
regular	regression_test	40	full_interaction_mixed	Mixed (rand. int.)	col_mean	Column Mean	50	50	0.2654594924405777	0.3628398018221105	-0.0973803093815328	0.2655379109258774	0.3628798933023647	-0.09734198237648728	26.838375749437613	0.0	7.066071930388932e-18	3.1797323686750195e-16	True	True	cell_pooled_rmse_per_split	bonferroni	regular:regression_test:rate=40:headline_model_pairs	45
regular	regression_test	40	mice	MICE-PMM	col_mean	Column Mean	50	50	0.36996047184026715	0.3628398018221105	0.0071206700181566385	0.36985701147153893	0.3628798933023647	0.0069771181691742346	-1.9624831626514034	2500.0	7.066071930388932e-18	3.1797323686750195e-16	True	False	cell_pooled_rmse_per_split	bonferroni	regular:regression_test:rate=40:headline_model_pairs	45
regular	regression_test	40	mice_rf	MICE-RF	col_mean	Column Mean	50	50	0.2560962793475935	0.3628398018221105	-0.10674352247451702	0.2559544793901791	0.3628798933023647	-0.10692541391218557	29.418912131048447	0.0	7.066071930388932e-18	3.1797323686750195e-16	True	True	cell_pooled_rmse_per_split	bonferroni	regular:regression_test:rate=40:headline_model_pairs	45
regular	regression_test	40	mixed_random	Mixed (rand. slope)	col_mean	Column Mean	50	50	0.2697386029873475	0.3628398018221105	-0.09310119883476303	0.26964371088773004	0.3628798933023647	-0.09323618241463466	25.65903695438787	0.0	7.066071930388932e-18	3.1797323686750195e-16	True	True	cell_pooled_rmse_per_split	bonferroni	regular:regression_test:rate=40:headline_model_pairs	45
regular	regression_test	40	oneparam_linear	1-Param Nonlinear	col_mean	Column Mean	50	50	0.2947065364510601	0.3628398018221105	-0.06813326537105041	0.29466332661081013	0.3628798933023647	-0.06821656669155457	18.77778155232653	0.0	7.066071930388932e-18	3.1797323686750195e-16	True	True	cell_pooled_rmse_per_split	bonferroni	regular:regression_test:rate=40:headline_model_pairs	45
regular	regression_test	40	single_ae	SingleAE	col_mean	Column Mean	50	50	0.3105616386702571	0.3628398018221105	-0.05227816315185341	0.3105158856962815	0.3628798933023647	-0.052364007606083174	14.408056362428459	0.0	7.066071930388932e-18	3.1797323686750195e-16	True	True	cell_pooled_rmse_per_split	bonferroni	regular:regression_test:rate=40:headline_model_pairs	45
regular	regression_test	60	basic_linear	Basic Linear	col_mean	Column Mean	50	50	0.28122877179085726	0.37360353094493237	-0.09237475915407511	0.28117390818956156	0.37350766067432395	-0.09233375248476239	24.725344249407208	0.0	7.066071930388932e-18	3.1797323686750195e-16	True	True	cell_pooled_rmse_per_split	bonferroni	regular:regression_test:rate=60:headline_model_pairs	45
regular	regression_test	60	dual_ae	DualAE	col_mean	Column Mean	50	50	0.31486222168859257	0.37360353094493237	-0.0587413092563398	0.31508416983318355	0.37350766067432395	-0.0584234908411404	15.722899916863481	0.0	7.066071930388932e-18	3.1797323686750195e-16	True	True	cell_pooled_rmse_per_split	bonferroni	regular:regression_test:rate=60:headline_model_pairs	45
regular	regression_test	60	full_interaction_linear	Linear + Domain	col_mean	Column Mean	50	50	0.2701722268445072	0.37360353094493237	-0.10343130410042517	0.27019716016370965	0.37350766067432395	-0.1033105005106143	27.684776918147094	0.0	7.066071930388932e-18	3.1797323686750195e-16	True	True	cell_pooled_rmse_per_split	bonferroni	regular:regression_test:rate=60:headline_model_pairs	45
regular	regression_test	60	full_interaction_mixed	Mixed (rand. int.)	col_mean	Column Mean	50	50	0.2665665138133389	0.37360353094493237	-0.10703701713159347	0.26660065541340827	0.37350766067432395	-0.10690700526091568	28.64989441102747	0.0	7.066071930388932e-18	3.1797323686750195e-16	True	True	cell_pooled_rmse_per_split	bonferroni	regular:regression_test:rate=60:headline_model_pairs	45
regular	regression_test	60	mice	MICE-PMM	col_mean	Column Mean	50	50	0.3693309501941245	0.37360353094493237	-0.004272580750807886	0.3691992409868855	0.37350766067432395	-0.004308419687438447	1.1436135895186834	71.0	4.497041629853521e-16	2.0236687334340845e-14	True	True	cell_pooled_rmse_per_split	bonferroni	regular:regression_test:rate=60:headline_model_pairs	45
regular	regression_test	60	mice_rf	MICE-RF	col_mean	Column Mean	50	50	0.26270214586379675	0.37360353094493237	-0.11090138508113562	0.26273554478071615	0.37350766067432395	-0.1107721158936078	29.684244364778774	0.0	7.066071930388932e-18	3.1797323686750195e-16	True	True	cell_pooled_rmse_per_split	bonferroni	regular:regression_test:rate=60:headline_model_pairs	45
regular	regression_test	60	mixed_random	Mixed (rand. slope)	col_mean	Column Mean	50	50	0.27142733974539246	0.37360353094493237	-0.10217619119953991	0.2714210133238367	0.37350766067432395	-0.10208664735048723	27.348829102635076	0.0	7.066071930388932e-18	3.1797323686750195e-16	True	True	cell_pooled_rmse_per_split	bonferroni	regular:regression_test:rate=60:headline_model_pairs	45
regular	regression_test	60	oneparam_linear	1-Param Nonlinear	col_mean	Column Mean	50	50	0.29484534252664196	0.37360353094493237	-0.07875818841829041	0.2949939150407081	0.37350766067432395	-0.07851374563361585	21.080686314471436	0.0	7.066071930388932e-18	3.1797323686750195e-16	True	True	cell_pooled_rmse_per_split	bonferroni	regular:regression_test:rate=60:headline_model_pairs	45
regular	regression_test	60	single_ae	SingleAE	col_mean	Column Mean	50	50	0.3750366564680685	0.37360353094493237	0.001433125523136125	0.3748617675557897	0.37350766067432395	0.0013541068814657553	-0.38359528335061743	1709.0	0.0015732762506674488	0.0707974312800352	False	False	cell_pooled_rmse_per_split	bonferroni	regular:regression_test:rate=60:headline_model_pairs	45
regular	regression_test	80	basic_linear	Basic Linear	col_mean	Column Mean	50	50	0.2819019582717489	0.4058304886667218	-0.12392853039497287	0.28195852556843215	0.40542313144014996	-0.12346460587171781	30.53701825166371	0.0	7.066071930388932e-18	3.1797323686750195e-16	True	True	cell_pooled_rmse_per_split	bonferroni	regular:regression_test:rate=80:headline_model_pairs	45
regular	regression_test	80	dual_ae	DualAE	col_mean	Column Mean	50	50	0.36137828126163174	0.4058304886667218	-0.04445220740509004	0.36123107486215383	0.40542313144014996	-0.04419205657799613	10.953392770249776	0.0	7.066071930388932e-18	3.1797323686750195e-16	True	True	cell_pooled_rmse_per_split	bonferroni	regular:regression_test:rate=80:headline_model_pairs	45
regular	regression_test	80	full_interaction_linear	Linear + Domain	col_mean	Column Mean	50	50	0.2729201786808321	0.4058304886667218	-0.13291030998588965	0.27311900285428026	0.40542313144014996	-0.1323041285858697	32.75020327391887	0.0	7.066071930388932e-18	3.1797323686750195e-16	True	True	cell_pooled_rmse_per_split	bonferroni	regular:regression_test:rate=80:headline_model_pairs	45
regular	regression_test	80	full_interaction_mixed	Mixed (rand. int.)	col_mean	Column Mean	50	50	0.2710772254914411	0.4058304886667218	-0.1347532631752807	0.27120444353587814	0.40542313144014996	-0.13421868790427183	33.2043222326609	0.0	7.066071930388932e-18	3.1797323686750195e-16	True	True	cell_pooled_rmse_per_split	bonferroni	regular:regression_test:rate=80:headline_model_pairs	45
regular	regression_test	80	mice	MICE-PMM	col_mean	Column Mean	50	50	0.37038749368454643	0.4058304886667218	-0.035442994982175346	0.37022078234168315	0.40542313144014996	-0.03520234909846681	8.733448070551946	0.0	7.066071930388932e-18	3.1797323686750195e-16	True	True	cell_pooled_rmse_per_split	bonferroni	regular:regression_test:rate=80:headline_model_pairs	45
regular	regression_test	80	mice_rf	MICE-RF	col_mean	Column Mean	50	50	0.27369287275252097	0.4058304886667218	-0.1321376159142008	0.27369008536168504	0.40542313144014996	-0.13173304607846492	32.55980504281815	0.0	7.066071930388932e-18	3.1797323686750195e-16	True	True	cell_pooled_rmse_per_split	bonferroni	regular:regression_test:rate=80:headline_model_pairs	45
regular	regression_test	80	mixed_random	Mixed (rand. slope)	col_mean	Column Mean	50	50	0.276095763042721	0.4058304886667218	-0.1297347256240008	0.27633931408854673	0.40542313144014996	-0.12908381735160324	31.967712936063368	0.0	7.066071930388932e-18	3.1797323686750195e-16	True	True	cell_pooled_rmse_per_split	bonferroni	regular:regression_test:rate=80:headline_model_pairs	45
regular	regression_test	80	oneparam_linear	1-Param Nonlinear	col_mean	Column Mean	50	50	0.2953424706243231	0.4058304886667218	-0.11048801804239866	0.29569793846887626	0.40542313144014996	-0.1097251929712737	27.225164478249493	0.0	7.066071930388932e-18	3.1797323686750195e-16	True	True	cell_pooled_rmse_per_split	bonferroni	regular:regression_test:rate=80:headline_model_pairs	45
regular	regression_test	80	single_ae	SingleAE	col_mean	Column Mean	50	50	0.5266361209038637	0.4058304886667218	0.12080563223714191	0.5265526742219523	0.40542313144014996	0.12112954278180232	-29.767510231679648	2500.0	7.066071930388932e-18	3.1797323686750195e-16	True	False	cell_pooled_rmse_per_split	bonferroni	regular:regression_test:rate=80:headline_model_pairs	45
regular	regression_test	90	basic_linear	Basic Linear	col_mean	Column Mean	50	50	0.28408465588381515	0.4421177782813858	-0.15803312239757067	0.28414732257791	0.44200664137085993	-0.15785931879294995	35.744575350912605	0.0	7.066071930388932e-18	3.1797323686750195e-16	True	True	cell_pooled_rmse_per_split	bonferroni	regular:regression_test:rate=90:headline_model_pairs	45
regular	regression_test	90	dual_ae	DualAE	col_mean	Column Mean	50	50	0.43653552593848244	0.4421177782813858	-0.005582252342903382	0.4360868873658137	0.44200664137085993	-0.0059197540050462405	1.26261657348476	288.0	3.393269375654804e-11	1.5269712190446616e-09	True	True	cell_pooled_rmse_per_split	bonferroni	regular:regression_test:rate=90:headline_model_pairs	45
regular	regression_test	90	full_interaction_linear	Linear + Domain	col_mean	Column Mean	50	50	0.28652234240776314	0.4421177782813858	-0.15559543587362268	0.2867323372967474	0.44200664137085993	-0.15527430407411252	35.19320948333228	0.0	7.066071930388932e-18	3.1797323686750195e-16	True	True	cell_pooled_rmse_per_split	bonferroni	regular:regression_test:rate=90:headline_model_pairs	45
regular	regression_test	90	full_interaction_mixed	Mixed (rand. int.)	col_mean	Column Mean	50	50	0.28715472517760815	0.4421177782813858	-0.15496305310377767	0.2873171554704138	0.44200664137085993	-0.15468948590044612	35.050174572521136	0.0	7.066071930388932e-18	3.1797323686750195e-16	True	True	cell_pooled_rmse_per_split	bonferroni	regular:regression_test:rate=90:headline_model_pairs	45
regular	regression_test	90	mice	MICE-PMM	col_mean	Column Mean	50	50	0.38013457326622385	0.4421177782813858	-0.06198320501516197	0.3796418111783374	0.44200664137085993	-0.062364830192522536	14.019613790719983	0.0	7.066071930388932e-18	3.1797323686750195e-16	True	True	cell_pooled_rmse_per_split	bonferroni	regular:regression_test:rate=90:headline_model_pairs	45
regular	regression_test	90	mice_rf	MICE-RF	col_mean	Column Mean	50	50	0.28437756985081175	0.4421177782813858	-0.15774020843057407	0.28432397225831074	0.44200664137085993	-0.1576826691125492	35.67832287671099	0.0	7.066071930388932e-18	3.1797323686750195e-16	True	True	cell_pooled_rmse_per_split	bonferroni	regular:regression_test:rate=90:headline_model_pairs	45
regular	regression_test	90	mixed_random	Mixed (rand. slope)	col_mean	Column Mean	50	50	0.28837372367670455	0.4421177782813858	-0.15374405460468127	0.28843013263253814	0.44200664137085993	-0.1535765087383218	34.7744565265663	0.0	7.066071930388932e-18	3.1797323686750195e-16	True	True	cell_pooled_rmse_per_split	bonferroni	regular:regression_test:rate=90:headline_model_pairs	45
regular	regression_test	90	oneparam_linear	1-Param Nonlinear	col_mean	Column Mean	50	50	0.29662698938886395	0.4421177782813858	-0.14549078889252187	0.2968698781522123	0.44200664137085993	-0.14513676321864766	32.90769926920339	0.0	7.066071930388932e-18	3.1797323686750195e-16	True	True	cell_pooled_rmse_per_split	bonferroni	regular:regression_test:rate=90:headline_model_pairs	45
regular	regression_test	90	single_ae	SingleAE	col_mean	Column Mean	50	50	0.5926866576520141	0.4421177782813858	0.1505688793706283	0.5923260497299883	0.44200664137085993	0.15031940835912833	-34.05628245847167	2500.0	7.066071930388932e-18	3.1797323686750195e-16	True	False	cell_pooled_rmse_per_split	bonferroni	regular:regression_test:rate=90:headline_model_pairs	45
