## Supplementary material for "Inferring Protein Variant Impacts Across Contexts": upplemental Information: vs_colmean_within_map.csv

dataset	loss_type	rate	model	method	baseline_model	baseline_method	n_splits_model	n_splits_baseline	mean_rmse_model	mean_rmse_baseline	mean_diff_model_minus_baseline	median_rmse_model	median_rmse_baseline	median_diff_model_minus_baseline	pct_improvement	U	p_raw	p_bonferroni	significant_0_05	better_than_baseline	analysis_unit	correction_method	correction_family	family_size
regular	within_map	10	knn	$k$NN-BLOSUM	col_mean	Column Mean	50	50	0.33885451714287135	0.3649157506496964	-0.026061233506825043	0.33886072211168083	0.3652204631693552	-0.026359741057674357	7.14171242551893	0.0	7.066071930388932e-18	7.066071930388932e-17	True	True	cell_pooled_rmse_per_split	bonferroni	regular:within_map:rate=10:headline_model_pairs	10
regular	within_map	10	mice_rf	MICE-RF	col_mean	Column Mean	50	50	0.366911850480409	0.3649157506496964	0.0019960998307125832	0.3670821669260623	0.3652204631693552	0.0018617037567071337	-0.5470029252392435	1653.0	0.005524203312047147	0.05524203312047147	False	False	cell_pooled_rmse_per_split	bonferroni	regular:within_map:rate=10:headline_model_pairs	10
regular	within_map	10	pca_k1	PCA (k = 1)	col_mean	Column Mean	50	50	0.32708831286417506	0.3649157506496964	-0.037827437785521334	0.3275390168101636	0.3652204631693552	-0.03768144635919157	10.36607428376915	0.0	7.066071930388932e-18	7.066071930388932e-17	True	True	cell_pooled_rmse_per_split	bonferroni	regular:within_map:rate=10:headline_model_pairs	10
regular	within_map	10	single_ae	SingleAE	col_mean	Column Mean	50	50	0.3651119461813821	0.3649157506496964	0.00019619553168570558	0.36501217785991763	0.3652204631693552	-0.0002082853094375614	-0.05376461041662325	1295.0	0.7590146502526539	1.0	False	False	cell_pooled_rmse_per_split	bonferroni	regular:within_map:rate=10:headline_model_pairs	10
regular	within_map	20	knn	$k$NN-BLOSUM	col_mean	Column Mean	50	50	0.34314104595649936	0.36516556050061255	-0.022024514544113194	0.34320182998267734	0.3652090182146277	-0.02200718823195036	6.031377798585211	0.0	7.066071930388932e-18	7.066071930388932e-17	True	True	cell_pooled_rmse_per_split	bonferroni	regular:within_map:rate=20:headline_model_pairs	10
regular	within_map	20	mice_rf	MICE-RF	col_mean	Column Mean	50	50	0.3672264087625593	0.36516556050061255	0.002060848261946746	0.3674046930513055	0.3652090182146277	0.002195674836677819	-0.5643599739037518	1875.0	1.6684209089918148e-05	0.00016684209089918146	True	False	cell_pooled_rmse_per_split	bonferroni	regular:within_map:rate=20:headline_model_pairs	10
regular	within_map	20	pca_k1	PCA (k = 1)	col_mean	Column Mean	50	50	0.32799682560949484	0.36516556050061255	-0.037168734891117716	0.32795837758666335	0.3652090182146277	-0.03725064062796435	10.178598124139192	0.0	7.066071930388932e-18	7.066071930388932e-17	True	True	cell_pooled_rmse_per_split	bonferroni	regular:within_map:rate=20:headline_model_pairs	10
regular	within_map	20	single_ae	SingleAE	col_mean	Column Mean	50	50	0.36485627576230245	0.36516556050061255	-0.0003092847383101005	0.36457981190147093	0.3652090182146277	-0.0006292063131567716	0.08469712693773643	1133.0	0.42189959061886206	1.0	False	True	cell_pooled_rmse_per_split	bonferroni	regular:within_map:rate=20:headline_model_pairs	10
regular	within_map	40	knn	$k$NN-BLOSUM	col_mean	Column Mean	50	50	0.3516935003776533	0.3701533784800899	-0.0184598781024366	0.3517706069395773	0.36998693994500836	-0.018216333005431073	4.9870889138539995	0.0	7.066071930388932e-18	7.066071930388932e-17	True	True	cell_pooled_rmse_per_split	bonferroni	regular:within_map:rate=40:headline_model_pairs	10
regular	within_map	40	mice_rf	MICE-RF	col_mean	Column Mean	50	50	0.3690271783918109	0.3701533784800899	-0.0011262000882790169	0.3688807393518297	0.36998693994500836	-0.0011062005931786745	0.30425227858337484	740.0	0.0004440770362513889	0.004440770362513889	True	True	cell_pooled_rmse_per_split	bonferroni	regular:within_map:rate=40:headline_model_pairs	10
regular	within_map	40	pca_k1	PCA (k = 1)	col_mean	Column Mean	50	50	0.3339704895295219	0.3701533784800899	-0.03618288895056798	0.33383288478460604	0.36998693994500836	-0.03615405516040232	9.775107037828702	0.0	7.066071930388932e-18	7.066071930388932e-17	True	True	cell_pooled_rmse_per_split	bonferroni	regular:within_map:rate=40:headline_model_pairs	10
regular	within_map	40	single_ae	SingleAE	col_mean	Column Mean	50	50	0.3702733051089717	0.3701533784800899	0.00011992662888182792	0.3704233013948882	0.36998693994500836	0.0004363614498798518	-0.03239917176340959	1294.0	0.7642678019983193	1.0	False	False	cell_pooled_rmse_per_split	bonferroni	regular:within_map:rate=40:headline_model_pairs	10
regular	within_map	60	knn	$k$NN-BLOSUM	col_mean	Column Mean	50	50	0.3633831366303886	0.3807843210818963	-0.01740118445150768	0.36339130749660103	0.38080224239453675	-0.017410934897935715	4.56982693039117	0.0	7.066071930388932e-18	7.066071930388932e-17	True	True	cell_pooled_rmse_per_split	bonferroni	regular:within_map:rate=60:headline_model_pairs	10
regular	within_map	60	mice_rf	MICE-RF	col_mean	Column Mean	50	50	0.37321634819361277	0.3807843210818963	-0.007567972888283536	0.3730979362644593	0.38080224239453675	-0.007704306130077443	1.987469669649521	0.0	7.066071930388932e-18	7.066071930388932e-17	True	True	cell_pooled_rmse_per_split	bonferroni	regular:within_map:rate=60:headline_model_pairs	10
regular	within_map	60	pca_k1	PCA (k = 1)	col_mean	Column Mean	50	50	0.3472921457757618	0.3807843210818963	-0.03349217530613452	0.3474180690694001	0.38080224239453675	-0.03338417332513666	8.795576249299211	0.0	7.066071930388932e-18	7.066071930388932e-17	True	True	cell_pooled_rmse_per_split	bonferroni	regular:within_map:rate=60:headline_model_pairs	10
regular	within_map	60	single_ae	SingleAE	col_mean	Column Mean	50	50	0.382628925450136	0.3807843210818963	0.0018446043682396884	0.382574478843421	0.38080224239453675	0.0017722364488842457	-0.4844223530524421	2109.0	3.2519853034472882e-09	3.251985303447288e-08	True	False	cell_pooled_rmse_per_split	bonferroni	regular:within_map:rate=60:headline_model_pairs	10
regular	within_map	80	knn	$k$NN-BLOSUM	col_mean	Column Mean	50	50	0.39492757245406857	0.41326756241091755	-0.01833998995684899	0.3949877331786527	0.4133588947065651	-0.018371161527912405	4.437800501413002	0.0	7.066071930388932e-18	7.066071930388932e-17	True	True	cell_pooled_rmse_per_split	bonferroni	regular:within_map:rate=80:headline_model_pairs	10
regular	within_map	80	mice_rf	MICE-RF	col_mean	Column Mean	50	50	0.3803284727472001	0.41326756241091755	-0.03293908966371745	0.3803443765339727	0.4133588947065651	-0.03301451817259243	7.970402872066127	0.0	7.066071930388932e-18	7.066071930388932e-17	True	True	cell_pooled_rmse_per_split	bonferroni	regular:within_map:rate=80:headline_model_pairs	10
regular	within_map	80	pca_k1	PCA (k = 1)	col_mean	Column Mean	50	50	0.385661183672712	0.41326756241091755	-0.02760637873820554	0.38585833787705026	0.4133588947065651	-0.027500556829514855	6.680025544989698	0.0	7.066071930388932e-18	7.066071930388932e-17	True	True	cell_pooled_rmse_per_split	bonferroni	regular:within_map:rate=80:headline_model_pairs	10
regular	within_map	80	single_ae	SingleAE	col_mean	Column Mean	50	50	0.4112924197717446	0.41326756241091755	-0.0019751426391729776	0.41169340801461574	0.4133588947065651	-0.0016654866919493805	0.47793314037288664	512.0	3.691940242005681e-07	3.6919402420056813e-06	True	True	cell_pooled_rmse_per_split	bonferroni	regular:within_map:rate=80:headline_model_pairs	10
regular	within_map	90	knn	$k$NN-BLOSUM	col_mean	Column Mean	50	50	0.431228544566893	0.44930295138969256	-0.018074406822799538	0.43128431020374824	0.4490480835438131	-0.017763773340064848	4.022766101779536	0.0	7.066071930388932e-18	7.066071930388932e-17	True	True	cell_pooled_rmse_per_split	bonferroni	regular:within_map:rate=90:headline_model_pairs	10
regular	within_map	90	mice_rf	MICE-RF	col_mean	Column Mean	50	50	0.3893177765800171	0.44930295138969256	-0.05998517480967547	0.38932118611477995	0.4490480835438131	-0.05972689742903314	13.350719069202976	0.0	7.066071930388932e-18	7.066071930388932e-17	True	True	cell_pooled_rmse_per_split	bonferroni	regular:within_map:rate=90:headline_model_pairs	10
regular	within_map	90	pca_k1	PCA (k = 1)	col_mean	Column Mean	50	50	0.4606273241031065	0.44930295138969256	0.01132437271341391	0.45841897534945486	0.4490480835438131	0.009370891805641768	-2.520431410118198	2442.0	2.1396385974832482e-16	2.139638597483248e-15	True	False	cell_pooled_rmse_per_split	bonferroni	regular:within_map:rate=90:headline_model_pairs	10
regular	within_map	90	single_ae	SingleAE	col_mean	Column Mean	50	50	0.4632733387643192	0.44930295138969256	0.013970387374626636	0.46295356830820944	0.4490480835438131	0.013905484764396348	-3.109346896435083	2500.0	7.066071930388932e-18	7.066071930388932e-17	True	False	cell_pooled_rmse_per_split	bonferroni	regular:within_map:rate=90:headline_model_pairs	10
