## Supplementary material for "Inferring Protein Variant Impacts Across Contexts": Statistical Results and Supporting CSV Files

### Sheet: Table S4
Table S4. Variance-decomposition results across all target-map saturation levels
All values are descriptive results from 50 random masking splits. See the Definitions sheet for aggregation, assumptions, and interpretation.
Task	Model	Saturation	N	RMSE	Across-split RMSE variance	Across-split RMSE SD	Mean σ²	T_raw	VR_raw	ρ_raw
W	Column Mean	0.9	491300	0.364932	1.24144e-05	0.0035234	0.0357909	0.0973848	2.72094	0.731251
W	Column Mean	0.8	982300	0.365174	5.92632e-06	0.0024344	0.0356759	0.0976758	2.73786	0.732467
W	Column Mean	0.6	1964450	0.370157	2.46342e-06	0.00156953	0.0356347	0.101381	2.84501	0.739923
W	Column Mean	0.4	2946550	0.380786	1.27297e-06	0.00112826	0.0357028	0.109295	3.06125	0.75377
W	Column Mean	0.2	3928700	0.413272	3.84066e-06	0.00195976	0.0356916	0.135102	3.78527	0.791025
W	Column Mean	0.1	4419750	0.449309	5.50246e-06	0.00234573	0.0356922	0.166186	4.65609	0.823199
W	kNN-BLOSUM	0.9	491300	0.338872	1.23862e-05	0.00351941	0.0357909	0.0790436	2.20848	0.688326
W	kNN-BLOSUM	0.8	982300	0.343149	5.73505e-06	0.0023948	0.0356759	0.0820755	2.30058	0.697023
W	kNN-BLOSUM	0.6	1964450	0.351697	2.39461e-06	0.00154745	0.0356347	0.0880559	2.47107	0.711904
W	kNN-BLOSUM	0.4	2946550	0.363385	1.11687e-06	0.00105682	0.0357028	0.0963456	2.69855	0.729623
W	kNN-BLOSUM	0.2	3928700	0.394932	3.85416e-06	0.0019632	0.0356916	0.12028	3.36998	0.771166
W	kNN-BLOSUM	0.1	4419750	0.431235	5.88406e-06	0.00242571	0.0356922	0.150272	4.2102	0.808069
W	MICE-RF	0.9	491300	0.366927	1.10697e-05	0.00332711	0.0357909	0.0988443	2.76172	0.734164
W	MICE-RF	0.8	982300	0.367233	4.8608e-06	0.00220472	0.0356759	0.0991841	2.78014	0.735459
W	MICE-RF	0.6	1964450	0.36903	1.94905e-06	0.00139609	0.0356347	0.100548	2.82164	0.738332
W	MICE-RF	0.4	2946550	0.373218	1.49087e-06	0.00122101	0.0357028	0.103589	2.90143	0.743684
W	MICE-RF	0.2	3928700	0.38033	1.41007e-06	0.00118747	0.0356916	0.10896	3.05281	0.753257
W	MICE-RF	0.1	4419750	0.389321	2.46543e-06	0.00157017	0.0356922	0.115879	3.2466	0.764518
W	PCA (k = 1)	0.9	491300	0.327103	9.7774e-06	0.00312688	0.0357909	0.0712055	1.98949	0.665494
W	PCA (k = 1)	0.8	982300	0.328006	5.9336e-06	0.0024359	0.0356759	0.0719118	2.01569	0.668401
W	PCA (k = 1)	0.6	1964450	0.333976	3.49189e-06	0.00186866	0.0356347	0.075905	2.13008	0.68052
W	PCA (k = 1)	0.4	2946550	0.347294	1.48877e-06	0.00122015	0.0357028	0.0849105	2.37826	0.70399
W	PCA (k = 1)	0.2	3928700	0.385666	3.87651e-06	0.00196888	0.0356916	0.113047	3.16732	0.760038
W	PCA (k = 1)	0.1	4419750	0.460683	5.26886e-05	0.00725869	0.0356922	0.176537	4.94609	0.831822
W	SingleAE	0.9	491300	0.36513	1.38008e-05	0.00371494	0.0357909	0.0975294	2.72498	0.731542
W	SingleAE	0.8	982300	0.364863	5.35864e-06	0.00231487	0.0356759	0.0974494	2.73152	0.732012
W	SingleAE	0.6	1964450	0.370278	3.43579e-06	0.00185359	0.0356347	0.101471	2.84753	0.740093
W	SingleAE	0.4	2946550	0.382631	1.93142e-06	0.00138975	0.0357028	0.110704	3.10071	0.75614
W	SingleAE	0.2	3928700	0.411296	3.07272e-06	0.00175292	0.0356916	0.133473	3.73962	0.789013
W	SingleAE	0.1	4419750	0.463278	4.81552e-06	0.00219443	0.0356922	0.178935	5.01326	0.833701
B₁	DualAE	0.9	2962907	0.284094	7.21702e-06	0.00268645	0.033684	0.0470252	1.39607	0.58265
B₁	DualAE	0.8	5267097	0.28753	4.092e-06	0.00202287	0.0336104	0.0490633	1.45976	0.593457
B₁	DualAE	0.6	7900805	0.297832	1.81052e-06	0.00134555	0.0335904	0.0551135	1.64075	0.62132
B₁	DualAE	0.4	7896876	0.314866	2.12266e-06	0.00145693	0.0336435	0.065497	1.94679	0.660648
B₁	DualAE	0.2	5264846	0.361386	5.65185e-06	0.00237736	0.0336616	0.0969384	2.87979	0.742254
B₁	DualAE	0.1	2960954	0.436548	9.86021e-06	0.0031401	0.0337726	0.156802	4.64287	0.822785
B₁	Basic Linear	0.9	2962907	0.281197	4.82061e-06	0.00219559	0.033684	0.0453877	1.34746	0.574007
B₁	Basic Linear	0.8	5267097	0.28085	2.82005e-06	0.0016793	0.0336104	0.0452665	1.3468	0.573888
B₁	Basic Linear	0.6	7900805	0.280983	1.22256e-06	0.00110569	0.0335904	0.0453611	1.35042	0.574544
B₁	Basic Linear	0.4	7896876	0.281231	9.15515e-07	0.000956825	0.0336435	0.0454471	1.35084	0.574621
B₁	Basic Linear	0.2	5264846	0.281906	1.91226e-06	0.00138284	0.0336616	0.0458092	1.36087	0.576428
B₁	Basic Linear	0.1	2960954	0.284092	4.04259e-06	0.00201062	0.0337726	0.0469358	1.38976	0.581548
B₁	MICE-PMM	0.9	2962907	0.370181	4.41424e-06	0.00210101	0.033684	0.10335	3.06823	0.754193
B₁	MICE-PMM	0.8	5267097	0.370433	1.72922e-06	0.001315	0.0336104	0.10361	3.08269	0.755063
B₁	MICE-PMM	0.6	7900805	0.369962	1.16508e-06	0.00107939	0.0335904	0.103281	3.07473	0.754585
B₁	MICE-PMM	0.4	7896876	0.369334	2.22342e-06	0.00149111	0.0336435	0.102764	3.0545	0.75336
B₁	MICE-PMM	0.2	5264846	0.370393	5.01397e-06	0.00223919	0.0336616	0.10353	3.0756	0.754637
B₁	MICE-PMM	0.1	2960954	0.380149	1.17338e-05	0.00342546	0.0337726	0.110741	3.27901	0.766301
B₁	MICE-RF	0.9	2962907	0.249969	5.0736e-06	0.00225247	0.033684	0.0288006	0.855023	0.460923
B₁	MICE-RF	0.8	5267097	0.251766	2.74206e-06	0.00165592	0.0336104	0.0297755	0.885901	0.469749
B₁	MICE-RF	0.6	7900805	0.256099	1.29687e-06	0.0011388	0.0335904	0.0319962	0.95254	0.487847
B₁	MICE-RF	0.4	7896876	0.262704	9.84957e-07	0.00099245	0.0336435	0.03537	1.05132	0.512508
B₁	MICE-RF	0.2	5264846	0.273696	1.80385e-06	0.00134307	0.0336616	0.0412482	1.22538	0.550638
B₁	MICE-RF	0.1	2960954	0.284386	4.56061e-06	0.00213556	0.0337726	0.0471028	1.3947	0.582412
B₁	SingleAE	0.9	2962907	0.281057	6.18498e-06	0.00248696	0.033684	0.0453088	1.34512	0.573582
B₁	SingleAE	0.8	5267097	0.287657	3.71303e-06	0.00192692	0.0336104	0.0491362	1.46193	0.593815
B₁	SingleAE	0.6	7900805	0.310564	1.69169e-06	0.00130065	0.0335904	0.0628599	1.87136	0.651733
B₁	SingleAE	0.4	7896876	0.375045	5.57236e-06	0.00236059	0.0336435	0.107015	3.18085	0.760814
B₁	SingleAE	0.2	5264846	0.526642	5.50938e-06	0.00234721	0.0336616	0.243691	7.23942	0.878632
B₁	SingleAE	0.1	2960954	0.592693	6.86005e-06	0.00261917	0.0337726	0.317512	9.40147	0.90386
B₀	DualAE	0.9	476193	0.385695	5.75569e-05	0.00758662	0.0489003	0.0998601	2.04212	0.671282
B₀	DualAE	0.8	1609003	0.363357	1.82171e-05	0.00426815	0.0424374	0.0895911	2.11114	0.678574
B₀	DualAE	0.6	5850345	0.354657	6.47652e-06	0.0025449	0.0383956	0.087386	2.27594	0.694744
B₀	DualAE	0.4	12728974	0.363676	2.01806e-06	0.00142058	0.0369803	0.0952802	2.57651	0.720398
B₀	DualAE	0.2	22236054	0.404382	4.40944e-06	0.00209987	0.0361722	0.127352	3.52072	0.778796
B₀	DualAE	0.1	27977296	0.468353	5.30909e-06	0.00230415	0.0358954	0.183459	5.11094	0.836359
B₀	MICE-PMM	0.9	476193	0.582629	5.39972e-05	0.00734828	0.0489003	0.290556	5.94182	0.855945
B₀	MICE-PMM	0.8	1609003	0.56637	1.69776e-05	0.00412039	0.0424374	0.278337	6.55877	0.867703
B₀	MICE-PMM	0.6	5850345	0.554933	3.16289e-06	0.00177845	0.0383956	0.269555	7.02047	0.875319
B₀	MICE-PMM	0.4	12728974	0.549539	9.9148e-07	0.000995731	0.0369803	0.265013	7.16633	0.877546
B₀	MICE-PMM	0.2	22236054	0.548709	1.47824e-06	0.00121583	0.0361722	0.264909	7.32356	0.879859
B₀	MICE-PMM	0.1	27977296	0.550239	2.86629e-06	0.00169301	0.0358954	0.266867	7.43458	0.88144
B₀	MICE-RF	0.9	476193	0.482135	5.34083e-05	0.0073081	0.0489003	0.183554	3.75363	0.789635
B₀	MICE-RF	0.8	1609003	0.464635	1.97116e-05	0.00443977	0.0424374	0.173449	4.08717	0.803427
B₀	MICE-RF	0.6	5850345	0.454976	7.85388e-06	0.00280248	0.0383956	0.168608	4.39134	0.814517
B₀	MICE-RF	0.4	12728974	0.449611	5.07685e-06	0.00225319	0.0369803	0.16517	4.46643	0.817065
B₀	MICE-RF	0.2	22236054	0.448425	9.29118e-06	0.00304814	0.0361722	0.164913	4.55909	0.820115
B₀	MICE-RF	0.1	27977296	0.455619	1.64389e-05	0.00405449	0.0358954	0.171694	4.78316	0.827084
B₀	SingleAE	0.9	476193	0.400902	6.16269e-05	0.00785028	0.0489003	0.111822	2.28674	0.695747
B₀	SingleAE	0.8	1609003	0.382469	2.134e-05	0.00461953	0.0424374	0.103845	2.44701	0.709894
B₀	SingleAE	0.6	5850345	0.389388	6.69698e-06	0.00258785	0.0383956	0.113227	2.94896	0.746769
B₀	SingleAE	0.4	12728974	0.437211	6.20288e-06	0.00249056	0.0369803	0.154174	4.16907	0.806542
B₀	SingleAE	0.2	22236054	0.550649	7.51141e-06	0.0027407	0.0361722	0.267042	7.38251	0.880704
B₀	SingleAE	0.1	27977296	0.605954	1.72929e-06	0.00131502	0.0358954	0.331284	9.22915	0.90224

### Sheet: Definitions
Definitions and interpretation for Table S4
The decomposition quantities are descriptive diagnostics for this fixed dataset and analysis pipeline. They do not separately identify imputation bias and prediction variance.
Term	Definition	Interpretation for this workbook
W	Within-map imputation.	The model predicts held-out values using measurements from the same target map.
B₁	Source-informed between-map imputation.	The corresponding source-map value is available for the held-out target value.
B₀	Missing-source between-map imputation.	The corresponding source-map value is unavailable. These rows combine naturally absent source values and source values made unavailable by masking.
Saturation	Percentage of originally observed target-map values retained after imposed masking.	For example, 90% saturation corresponds to a 10% masking rate.
Model	Imputation method used for the displayed task.	Model labels match those used in the manuscript and figures.
K	Number of random masking splits.	K = 50 for every row in this workbook.
N	Total number of scored held-out predictions across all 50 splits.	N is not the number of unique matrix entries; the same entry can be held out in more than one split.
SSE	Sum of squared scored residuals, where each residual is the imputed score minus the observed target score.	SSE is combined across the same held-out predictions counted in N.
MSE	Mean squared error, calculated as SSE / N.	MSE is the squared value of the displayed pooled RMSE.
σ²	Reported target standard error squared for one scored target value.	It is treated as the estimated measurement-error variance for that target value.
RMSE	Root mean squared error, calculated as √(SSE / N).	SSE and N are combined across all scored predictions from the relevant maps or ordered source-to-target pairs and all 50 splits. Maps or pairs with more scored predictions contribute more.
Across-split RMSE variance	Sample variance of the 50 split-specific aggregate RMSE values.	If Rₖ is the aggregate RMSE for split k and R̄ is their mean, this is Σ(Rₖ − R̄)² / (K − 1). It measures variation among random masks and separately fitted models; it is not a standard error, confidence interval, or same-entry prediction variance.
Across-split RMSE SD	Square root of the across-split RMSE variance.	It is the standard deviation of the 50 split-specific aggregate RMSE values.
Mean σ²	Mean reported target standard error squared over the same scored predictions.	This is the average estimated target measurement-error variance used in the decomposition.
T_raw	MSE − mean σ², with no truncation or covariance correction.	Under centered and calibrated target measurement error that is uncorrelated with the prediction, T_raw estimates squared imputation bias plus prediction variance. It estimates prediction variance alone only if the imputer is also unbiased for every scored entry.
VR_raw	T_raw / mean σ².	A descriptive ratio comparing the residual error above reported target measurement variance with the reported measurement variance. Its interpretation depends on the assumptions listed for T_raw.
ρ_raw	T_raw / MSE.	A descriptive fraction of observed mean squared error remaining after subtracting mean reported target measurement variance. Its interpretation depends on the assumptions listed for T_raw.
Bias	Expected imputed score minus the unknown true score for a particular entry.	Bias and prediction variance were not estimated separately in this analysis.
Prediction variance	Variation in an imputed score across repeated runs with the same design and mask-generating process.	This is not the same quantity as the across-split variance of aggregate RMSE. Bias and prediction variance were not estimated separately.
B₁ caveat	Source and target measurement errors may be correlated when the source score contributes to the prediction.	Such correlation can violate the covariance assumption used to interpret T_raw, VR_raw, and ρ_raw. No correction was applied.
